# Loss of TCA cycle turning promotes stem cell function

**DOI:** 10.64898/2026.09.21.753355

**Authors:** Yafeng Li, Joseph Rose, Edward O. Kwarteng, Xiaotong Yang, Jacob Zielke, Li Li, Zhiyu Zhao, Ji Hyung Jun, Michalis Agathocleous

## Abstract

The citric acid cycle (TCA cycle) is the common terminal pathway for the oxidation of all nutrients. Citrate oxidation to oxaloacetate produces CO_2_, and citrate synthase (CS) uses nutrient-derived acetyl groups to regenerate citrate and fuel cycle turning. However, the essentiality of cycle fueling and turning *in vivo* remains unclear. Here, we use hematopoiesis, the most proliferative system in the body, as a model to show that, contrary to common assumptions, TCA cycle turning is dispensable for respiration, survival, and proliferation of stem and progenitor cells *in vivo* and its loss promotes stem cell function. Hematopoietic-specific *Cs* deletion in adult mice blocked citrate cycling without reducing the frequency of hematopoietic stem (HSC) and progenitor cells. HSCs and progenitor cells adapted to TCA cycle loss by markedly increasing nutrient consumption and biosynthesis. Disruption of cycle turning increased HSC regeneration, myeloid progenitor proliferation, and myelopoiesis *in vivo.* HSCs without a turning TCA cycle outcompeted wild-type HSCs within the same environment. The effect of CS deletion on HSC function was not phenocopied by genetic ablation of cytosolic citrate use and was rescued by ablation of glutamine use in biosynthesis. Therefore, TCA cycle turning restrains nutrient uptake, biosynthesis, cell proliferation, and stem cell function. These results suggest an explanation for the reduction in cycle activity observed in many normal proliferating cells and cancer cells.
