## Supplementary table 2 for "Loss of TCA cycle turning promotes stem cell function"

	BM_47163	BM_47171	BM_47172	BM_47173	BM_47174	BM_47175	BM_47177	BM_47178	BM_47179
	WT	KO	WT	KO	KO	KO	WT	KO	WT
1,3/ 2,3-Bisphosphoglycerate	330657.5258	2083525.434	191329.8859	1914603.649	1146246.989	2607837.197	149632.9185	3118541.969	521839.4313
1-Aminocyclopropanecarboxylate	17950949.83	48205242.19	29234159.47	34804995.38	39509802.41	28211343.43	13648651.7	27799601.3	16663069.51
1-Methyladenosine	193756.7234	756394.3786	682104.1567	314165.3797	299133.8655	556771.6848	356224.9774	170115.4665	397305.5756
1-Methylhistidine	30409022.61	57748190.04	66472623.4	66686072.44	74071218.2	55903946.31	48423737.32	38395567.07	41783062.03
2-/3-Phosphoglycerate	523663.9201	1783513.319	1159365.264	1791447.598	1134288.127	1833346.27	1119091.188	675329.0398	555008.0133
L-Fucose	7870439.776	10054163.95	13505312.05	8497996.937	9130771.115	16626525.12	10914148.17	10488151.62	12414441.07
2-Hydroxy-4-(methylthio)butanoate	7424862.171	9766463.616	5711403.758	11032496.97	7922073.452	7661105.013	4477415.124	6412424.634	2946422.321
2-Hydroxybutyrate	20188325.52	6586477.471	21867456.1	5797123.437	9597371.041	4452784.883	8368264.806	3568663.514	9827834.607
2-Hydroxyglutarate	69552778.95	142584671.4	90339526.74	142706549	182893760.1	194239122.7	69631935.26	143949334.3	65501915.79
3-(2-Hydroxyphenyl)propanoate	87382188.32	29875173.83	57111620.64	42052906.63	39602966.8	49107579.91	73843695.48	18549470.05	31411360.16
3-Hydroxybutyrate	31406335.62	111537378.5	73017636.44	94149751.99	156631677.2	187882234.9	61436046.05	75588231.02	59676239.54
3-Hydroxycarnitine (14:0)	112505480.5	26658646.23	129637647.6	23913240.9	31715126.7	26921908.9	125693386.6	19779692.04	97905086.8
3-Hydroxycarnitine (16:0)	380833385.8	107254816.1	329398018.1	75067610.68	80414826.61	119830522.3	353787946.3	80422249.73	325317240.6
3-Hydroxycarnitine (18:1)	333897073.6	80707379.84	210220200.6	51823811.72	59856277.15	115349633.5	328044644.5	116519232.9	417193600.7
3-Hydroxycarnitine (4:0)	824507637.2	948620555.1	1693736518	1072033576	1237253426	1028788529	1316583724	661078755.2	1397096763
3-Hydroxycarnitine (5:0)	28951190.77	32257753.94	45483374.96	27482049.22	21005914.09	26745823.91	44871589.06	20354857.21	43326846.97
3-Hydroxycarnitine (6:0)	62248396.24	15604397.35	92092536.96	22599103.2	25884047.75	23525507.73	82476370.16	12163079.55	89525938.97
3-Hydroxycarnitine (8:0)	314017185.1	47833548.36	278970144.7	59448229.62	40862221.04	47351608.77	200241083.1	27839210.29	248189882.4
3-Hydroxymethylglutarate	50064938.24	43939465.55	95122390.74	52188781.72	41450576.25	47985951.56	80257575.24	37681796.2	67175367.22
4alpha-Hydroxyformyl-4beta-methyl-5alpha-cholest-8-en-3beta-ol	7731045.891	5947394.587	4429443.964	3879021.302	3552570.369	6692719.769	10872183.44	8296090.151	5431524.526
4-Guanidinobutanoate	40400068.49	20319917.51	50936976.73	15885962.66	13940456.03	31744390.88	43881327.87	38994822	38691643.5
4-Imidazoleacetate	790838.1943	2772369.636	1450114.522	4787618.584	2808421.539	3870660.814	1608450.84	3048103.198	1162216.122
5-Methylcytosine	4893357.999	1980139.557	4000988.418	2494104.698	2407694.703	2471399.499	4241029.767	2662586.172	3291296.302
6-Phosphogluconate	1315629.256	544222.451	634979.8063	403144.8852	216392.7481	440673.1168	576243.681	457190.5087	371596.5444
6-Phosphonogluconolactone	386764.7047	42355.3548	197813.1067	121458.1363	128123.2069	31706.5927	214488.3333	142792.4479	129542.7342
Acetoacetate	9526242.518	45152629.42	3535851.07	40267006.21	36189352.2	46720576.75	2488570.008	23694145.07	1931748.419
Acetylaminoadipate	62859720.54	59960927.54	87197061.62	63068899.38	69655578.01	70880307.48	71276526.39	48937103.51	61115064.26
Acetylarginine	22867766.75	18085266.45	29225759.11	19056374.33	22830776.91	22356956.56	21203070.6	22054310.68	25042745.83
Acetylcarnitine	12831256378	23451175896	17626665536	22115833386	25206997544	26601412375	15323091998	23250306874	15781452371
Acetylcholine	250478312.3	1521835586	655331516.3	1225805523	1524871844	1071272296	651698935.3	737547153.1	535023393.4
Acetyl-CoA	2988781.622	7685719.572	4028611.032	9368097.93	6610139.463	7454701.486	2141988.747	5076209.205	3476564.554
Adenosine	2925827890	1792639923	2937740265	2047034127	1399866140	2003737008	1806001925	1189461757	1706012123
Adenosine cyclic phosphate	1002466.995	1187910.459	1509493.276	1845132.547	1504842.8	1166116.826	1179780.725	675289.1351	1263667.373
Adenosine diphosphate	401028396.7	444198185.1	385299034.4	486315240	465154615.1	504222617.1	346920033.2	380764472.2	321089467.7
Adenosine monophosphate	3108273655	2522465822	2465488284	2346061156	2417231274	2740493518	2054110247	2399170413	2071253172
Adenosine triphosphate	86284755.7	116022834.5	89869051.84	146856374.6	132213175.3	133050267.1	94200096	82472963.76	75179217.97
Adenylsuccinate	16137624.21	9471168.401	13148772.42	8816885.434	9920392.958	11848542.01	13725117.67	12105508.96	10436525.81
ADP-ribose	158901031.9	94854332.07	188037157.1	94657224.16	101479523.9	135174639.3	163139868.8	119735389.9	150897351.7
Ala-Leu	27683483.96	62744217.46	36303601.33	79021139.66	66297783.5	55753884.32	32480974.71	48966660.07	32970278.98
Alanine	614843682.9	1065970199	706704076	806399983.5	979802838.8	988001859	601053653.1	968279207.3	557656108.1
Ala-Tyr	11071742.28	21678508.12	17660728.1	28018981.56	26195662.8	18193310.47	12784167.15	14502202.08	12671455.25
Allantoin	21755511.76	29446885.61	35875610.59	33694712.21	31514773.57	41348512.71	30908198.54	33445442.68	27575655.15
Aminoadipate	45579660.88	336930495.5	101165523.8	271666047.6	206156386.6	342445703.1	64972617.66	204761316.1	82806310.46
Aminocaprylate	267459957.4	119421699.7	332326297.9	134600494.9	84648553.24	239343992.4	269138996.7	130977984.1	220525754.7
Anserine	12666643.43	14466511.41	17666624.86	10538324.19	13771468.25	12503334.88	6204315.508	7330703.796	5556595.418
Arg-Ala	261614799.3	669282591.5	270668311.3	591553098.1	579556209	457028392.8	258706815.4	500111213.7	248726003.2
Arginine	2497446041	2990794512	2084844620	2565547186	2461884015	2689094746	1665974210	2192451019	1487638803
Argininosuccinate	10800896.48	10374843.64	10793574.19	8419054.568	6433709.494	9528046.296	8321551.618	7846484.332	8462219.483
Ascorbate	5481268491	5504075036	6595885475	5584657696	6585775019	6718910845	5707565910	5282424121	5424005896
Asparagine	94366703.85	159086198.8	126739583.3	143229949.6	140316554.1	172270266.9	93439088.88	112400666	85896405.82
Aspartate	1014590191	1725991443	1205405094	1590413370	1189061584	2331676892	1024368312	1891406195	919900205.7
Aspartylglycosamine	5929830.933	4504321.709	7614940.91	5485282.3	4863606.313	4993916.644	5528911.02	3337674.839	5381785.819
Asp-Pro	21527607.22	31147107.62	27795003.49	28342140.7	25800374.63	30742315.46	21653424.42	25245591.61	22905219.69
Betaine	7360010270	8329183497	6094843361	9130552102	7645405433	7027087542	5417972766	7044698408	4748292501
Biotin	1804674.383	614868.6469	3478347.983	745019.5718	493468.2932	1107274.447	3586021.927	499666.3722	2707023.175
Carnitinamide	62873680.69	72857118.69	60872028.14	67421093.81	61731283.41	112428474.3	66123583.99	81619626.39	64651272.19
Carnitine	4110130912	1752870494	5391362559	1820671915	2314799135	1844919889	5445555214	2513451245	4779051353
Carnitine (10:0)	71968595.19	18988380.67	56783083.17	18062575.41	12054824.02	20278832.33	66696887.96	17340632.6	70805285.14
Carnitine (12:0)	225202991	59161268.5	128333513.9	51881159.47	48873255.36	83255814.17	154853788.4	61352585.79	193657001.6
Carnitine (14:0)	1277911054	327235787.8	753065496.6	306848771.8	317028076.8	536641558.9	880145897.2	416857494.9	1057311877
Carnitine (16:0)	8782869432	4096582943	5959896657	3221958962	3894046134	6422179751	7740977470	4044593700	7140648011
Carnitine (16:1)	978396469.5	257528577.8	541938799.9	171295503.8	170295938	406914588.2	823126152.2	400733575.3	1117065594
Carnitine (17:0)	89304220.79	63662838.4	54130259.47	65146987.57	45280730.56	81203958.28	70465982.45	73029597.5	49600968.35
Carnitine (18:0)	1441551305	607382167.6	1053227817	664529823.1	774283131	1435404774	1894928908	756937496	1365783228
Carnitine (18:1)	2715899236	1277364633	1796441462	933640406.4	1072617661	2287576428	3296599515	2007262026	3487629988
Carnitine (20:0)	49568673.73	78978409.31	34278041.46	64425817.74	86374315.49	123045188.9	46224921.79	63424666.29	30395894.21
Carnitine (3:0)	704159114.5	378579346.5	933133361.2	343137521.1	182175100.1	266293728.1	666251163.1	215824051.8	636579927.4
Carnitine (4:0)	2646758545	1423386505	2283301715	1860195182	1624103443	1835367740	1665194525	1274362602	2056179170
Carnitine (5:0)	311619224.4	280849808	263864992.1	315707700.7	141377422.4	206393291.3	148933189.5	141781169.6	280802141.6
Carnitine (6:0)	1658716272	356642337.7	1242858789	486400616.8	395305714.3	402378830.1	1226199084	309240908.6	1147537164
Carnitine (8:0)	2550146668	377672484.4	1892313433	401853011.4	285457569.1	327747521	1394501235	310757167.6	1600107407
Carnitine (glutaryl)	1398573.496	1085292.211	1289594.624	785256.3901	290424.7406	271506.4505	927055.7505	976291.7067	1232182.009
Carnosine	4384578.011	7709439.442	7534096.368	5797826.68	6121460.48	6686835.559	4301259.433	2857562.04	4249516.75
CDP-ethanolamine	58249858.06	123164236.5	69948685.76	87333238.78	83623955.9	103019585.6	50552282.4	62555189.37	52598073.74
Choline	8827757555	10875119253	10210200186	9313878955	10334984136	10355359985	10312511231	10639292694	8499819283
cis-4-Hydroxyproline	197223760.5	160139570.1	278131180	85445244.24	107561750.2	45004747.15	131337968.8	30817875.79	99548146.7
Citicoline	130319404.1	208431885	138811698.7	140834250.8	135032720.9	205879623.8	167139623.9	124713846.2	132445238.5
Citrate/Isocitrate	3516863613	259567845.5	3194396228	353094265.5	343518580.5	338318346.1	2018618572	310085245.9	2127438072
Citrulline	94968197.22	152780044.9	150139463.4	123824711.5	114664922.1	145495705.6	108822569.3	113486494.3	137067363.8
CMP-2-aminoethylphosphonate	9040739.663	19886918.86	11651856.24	17073595.2	14027427.37	19851542.14	9386356.908	13924616.75	9735384.229
Creatine	4277974716	4325879306	4967076280	3774806557	5332507061	4883766326	4862052570	5270002957	4249665397
Creatinine	119907509.2	100800733.6	112250306	78467656.53	83931334.89	119296436.8	114712715.5	72783832.38	109681012.3
Cyclic ADP-ribose	3031082.69	6940370.938	4579596.745	6657708.764	6231082.703	9502197.557	3974004.933	5124893.845	2604944.289
Cystathionine	5420342.668	733703.7974	6069399.776	839432.8969	1049469.699	752533.0196	6465247.781	1012312.369	2900533.139
Cysteine	5230685.4	14428565.98	13321945.12	17101855.06	13431313.1	10441066.18	8764311.09	7452202.314	6866686.719
Cystine	2602048.556	4181491.266	2752570.942	3669577.744	5247588.696	2746679.833	1805680.021	2460658.757	1544995.008
Cytidine	48570342.53	13645069.82	72960031.56	16860141.64	13489574.24	20524227.13	99048815.88	11370754.66	75068152.02
Cytosine	17828998.8	10640552.71	18198987.1	11621870.34	9699356.226	10495899.69	22045458.29	11686429	18940648.25
Deoxyadenosine monophosphate	2864993.324	3749506.918	3395615.952	3903431.871	2639919.59	4654179.309	3564918.155	4304219.503	3263439.236
Deoxycholate	2318256.568	2200810.11	1137652.315	2335344.096	724323.3182	682624.6207	1212054.779	1985188.565	2057640.829
Deoxycytidine	5614752.285	3144351.815	5449471.405	3398994.169	3152506.153	2903145.905	7027277.345	3138471.617	6289337.866
Deoxycytidine diphosphate	1557075.66	680429.5489	455936.9787	734091.3841	130665.9988	795943.6232	1150715.876	306321.5034	545004.8312
Deoxycytidine monophosphate	2545911.369	1829927.76	2502306.558	1375771.672	1703548.05	1803523.017	2356795.748	1400734.789	1501404.778
Deoxyguanosine	201980347.7	121654540.4	193675382	127336314.1	88781320.18	118600576.5	104278435	65819045.12	100691970.6
Deoxyguanosine monophosphate	1780625686	2090333997	2092378116	1965995878	2050186715	2368141323	1700331515	1945462583	1733969075
Deoxyinosine	1767456.144	2131758.45	1298142.603	1892871.541	1000836.214	1419088.757	880131.7303	1603200.004	2159966.342
Deoxypentose monophosphates	641633.2783	2850773.674	1813612.814	1768404.981	1151096.669	1829909.639	1283434.939	556661.3755	821910.6303
Deoxyribose	1474661.708	22131730.15	1834781.549	20250060.93	23155868.17	21899901.86	1422304.722	11572111.19	1752254.178
Deoxyuridine	31768839.78	57227810.34	49560603.97	95439796.19	50961497.71	102799157.3	33644392.89	55674102.71	24317278
Deoxyuridine monophosphate	3595483.001	3519177.193	5788711.738	3532893.337	3902837.845	6127776.121	4406979.106	2020454.627	4541621.331
Dihydrothymine	20874978.22	3654031.128	31273892.42	3416844.769	2679050.382	3799779.647	32347866.41	4584730.651	27715548.95
Dihydroxyacetone phosphate	34170902.67	16022967.92	33835646.89	17003714.42	20792014.52	14077170.46	33214662.71	16473144.09	36778769.79
dimethylglycine	17166318.07	15752829.17	27537659.78	24944913.74	27163976.91	18681242.42	28266126.13	20464022.15	18113861.02
Diphthamide	68227375.8	331595356.9	57567863.13	190457986.9	169248572.3	164739567.2	50155044.08	198517863.6	61335286.48
Ethylmalonate	15131018.05	9152348.34	7598373.087	5591944.301	6258889.874	5284185.066	4172995.334	4714688.637	2733086.894
FA (14:0)	350367353.9	120837956.3	276675817.4	116402852.5	187517930.8	193765049	248465435.3	150985842.5	332253833.7
FA (16:0)	6409818703	4194786161	5263502740	3483138501	5266442481	6091753249	5123543961	4745261328	5403901246
FA (16:1)	2882141151	652686280.4	2376255182	582754986.6	1057328575	712425996.9	1441499446	518777661.5	2730301219
FA (18:0)	2291741814	2009605520	1937771057	1571226661	1903005834	3094564491	2070439710	2203337983	1547280840
FA (18:1)	6099717591	3608123451	5831021241	3554294774	6176437995	5688771414	5860705926	4254182903	7573814743
FA (20:0)	33620301.25	25796030.72	32500618.89	16897243.73	17311282.55	26654172.2	26994610.86	18609032.91	20082719.36
FA (20:2)	456568934.7	256708408.2	395330747.6	352221038.9	326226229.9	297945461.7	387589135.2	301951726.3	308749787.8
FA (8:0)	7695322948	5900891691	5756318606	5671404619	5641854380	4106579679	3933828684	4250354248	3532277771
Formylglycine	752424.3985	916720.219	474920.5397	614288.9939	383875.2713	709782.0082	891533.8193	1100455.519	529312.5268
Fructose	43757105.47	27103740.41	51615992.59	30508951.2	33225704.15	32561582.57	34388954.28	21415565.68	31779512.42
Fructose 1,6-bisphosphate	12200679.47	6062458.981	9481059.331	7530052.31	8073187.289	7206109.511	9550062.734	4670637.541	10484817.59
Fructose 6-phosphate	51077517.13	50851811.48	49340835.57	41815394.14	41404833	64730129.27	43151153.68	54427425.63	29249477.83
Fumarate	217451694.2	117628092	194178181.6	126885036	121154615.7	164458063.7	190918947.7	152442430.5	193849154.3
Gamma-aminobutyrate	220315227.9	207614992.3	406471627.6	266442747	210057043	278025401.9	206540909.8	281322832.2	218481567.4
Gamma-linolenate	242357447.2	350361381.8	202565057.6	293003495	226846280.7	246680083.8	191657427.6	324471249.1	292885688.5
Glu-Asp	357344377.8	278334922.4	276363153.6	219324660.9	278726999.8	251063204.1	286064032.9	340904468.2	242908623.5
Gluconate	111864112.5	138364460.3	133167160.3	149350896.2	173574818.8	154625740.7	124794831.8	91330830.18	108264119.2
Glucosamine 6-phosphate	4533836.135	10293962.06	4653545.351	9224009.309	7556983.651	11547762.95	4067790.12	7049995.503	4662212.237
Glucose	7310781.646	11968533.28	10556402.17	10728566.18	7617787.001	12402935.31	10377305.62	10380803.72	8692197.424
Glucose 6-phosphate	62910577.47	26504375.78	58419184.84	28394023.03	31347680.05	28914585.06	49072753.84	22093686	32857832.17
Glucuronolactone	4182637.427	6758745.27	5736777.893	8743729.501	6600984.196	8675464.143	4703421.515	5127340.106	4793159.802
Glu-Gln	14037306.74	12395150.31	17078929.48	12605666.4	13158215.93	12443161.19	17755922.46	9983324.926	13026743.31
Glu-Glu	7566436.176	4023384.234	7393573.529	3599517.744	2255124.764	4088169.462	7291780.533	2398850.207	5692493.863
Glu-Pro	26091391.71	54020877.81	47876415.93	44506375.81	43373063.47	49451484.16	39832615.52	47913521.02	40248327.15
Glutamate	3249741794	1335711439	3257180275	1116404456	813203846	1749290726	3271565301	1522260035	2966294156
Glutamine	1618920227	296046439.4	2352500208	307264358.7	294194999.6	362629890.5	2520655532	366749753.9	2136126184
Glutathione	7118079210	3925265086	6091395750	3691013542	3429411923	4576086477	5494998772	3501912046	5040130892
Glutathione disulfide	81726760.3	44444886.91	88103780.03	48415437.36	63538548.54	71238261.43	91996293.88	40321764.48	98862876
Glyceraldehyde 3-phosphate	1396911.273	690734.123	2067969.874	1487850.672	1510082.651	1236116.57	960999.172	382681.5868	947821.4759
Glycerate	4753486.359	6525808.81		4610375.47	4775183.989	3533447.716	3066256.065	4772912.285	2901663.988
Glycerol 3-phosphate	51085500.79	106205796.7	64214933.35	83826840.94	91626191.15	111456990.8	76668479.27	101331298.6	78651563.75
Glycerol cyclic phosphate	13881829.21	141840493.4	31534781.22	108332208.6	93782031.43	123808255.5	14406075.51	91078991.98	18965980.99
Glycerophosphocholine	3620247502	15962047407	7156021530	12437204760	13207019652	17276669462	9299084272	11431362043	8609943060
Glycerophosphoethanolamine	142796068.9	1083584622	221725690.7	784244411.3	822811450.3	1087804873	271797986.3	653886812.3	248557379
Glycerophosphoinositol	27091255.67	33802327.3	22974324.82	21057922.29	22627013.75	23012555.13	23203635.26	19747209.16	18385843.8
Glycine	69782334.7	237820940	76436580.22	184351514.5	191262470.6	228053042.2	70287935.76	168191937.4	61011358.17
Gly-Leu	102150171.7	326034210.4	214794600	425113773.6	322323310.1	327448147.3	149734115.5	183783773.2	162006244.7
Guanidinoacetate	258685808.3	699177656.3	280284541.4	514290146.8	577502395.8	697130985.7	240924512.3	479756924.6	226704777.9
Guanidinosuccinate	683392.3932	1909118.185	1105197.043	1972693.557	1761417.823	1717290.833	750986.9734	1266281.035	769514.1811
Guanine	4822640.649	4192580.244	8457373.091	4428064.077	2734929.464	3661523.067	5851485.156	1967832.254	5625655.636
Guanosine	9219713.924	5027927.163	14577940.26	5990728.037	4580970.17	6353888.033	11151480.49	4663894.8	9405721.46
Guanosine diphosphate	32097887.77	30964232.28	24892031.53	30304012.78	27895089.42	28631960.68	22779216.45	23882108.15	22911760.76
Guanosine diphosphate mannose	8572653.032	6212699.242	7104205.233	5217538.564	4725226.039	6598844.885	7559730.589	4596938.675	5849388.318
Guanosine monophosphate	401368985.6	270158262.3	370925615.5	282357465.7	289439894	319096471.7	324674992.8	254817382.4	271171591.6
Hexarates	17380504.4	7440081.929	15363202.88	9220111.244	12815045.18	11161338.33	14653763.93	7979369.412	10563789.5
Hexitols	14054389.53	15343489.78	20830632.57	16077907.4	18779240.02	16838306.71	22135376.92	21177231	18014830.21
Hippurate	14754426.51	9587872.349	12074003.37	3775651.483	2219582.416	5320275.071	9361033.75	3159128.37	10813242.66
Histidine	871681735.8	942249198.9	1003378536	755587177.8	900698229.7	712644332.2	924420155.3	1245801732	801439325.8
Homoarginine	36314443.36	50831637.54	33563269.35	46889593.22	45370293.88	46532050.23	29822669.69	38849672.28	24570077.54
Hydroxycitrate	1305120.286	1404507.516	1727147.723	1745280.436	819462.015	1941678.975	1547961.154	839379.2133	2355412.597
Hydroxy-FA (10:0)	9139882.428	8913541.736	9714227.967	9657786.698	12123597.99	16046564.53	10734334.05	8867701.36	14005447.06
Hydroxy-FA (12:0)	12034289.8	8778752.491	9405942.497	6486483.316	12208580.21	10767676.97	11127887.53	10060851.49	11984736.71
Hydroxy-FA (18:1)	31716128.52	21319810.78	26334533.7	16506536.93	14615953.25	25086195.09	26190853.62	24237795.71	31189872.86
Hydroxy-FA (8:0)	78765972.57	32727555.7	62315148.22	36726855.78	36475472.27	39151806.17	54273628.94	33950471.65	74826578.3
Hydroxyphenyllactate	14875092.05	27741693.28	18047590.2	26096270.1	33056104.89	21041519.23	14184494.79	10601008.94	9885235.385
Hypotaurine	74436612.86	25291596.29	94454787.07	32712825.62	19261661.23	35252128.73	75985705.68	38167810.43	66007651.44
Hypoxanthine	433521347	402833647.3	483994756.6	408848151	323597609.4	351061069.7	349463449	216387665.3	360103695.2
Indole-3-acrylate	34475252.5	57211445.47	55602794.72	60851620.13	51389158.32	58571809.42	47877244.01	38219168.38	52390305.87
Indoxyl sulfate	58802126.97	64076023.44	69033240.85	49424226.64	15253951.8	52549505.98	117747877.2	97668388.3	115059670
Inosine	43422793	26796526.83	65485474.31	30485335.28	26242146.46	28387317.09	49138804.09	19100043.49	43441049.31
Inosine diphosphate	18914300.97	21108988.87	15804459	18119966.71	18098595.7	23634782.78	19477811.48	24588660.42	13964481.7
Inosine monophosphate	1036363488	460398507.1	1168685143	693392287.3	810427134.7	877665725.5	1170543699	573710305.3	898942424.9
Isoleucine	259444651.8	358038424.4	332968479.3	375437959.2	334744630.7	345177627.6	330003930.8	226717304.2	266240385.7
Kynurenine	216074.2309	757232.8301	630677.7239	625667.1701		226874.5569	849865.2803	327829.5009	710740.1133
Lactate	3195590313	2588448805	4088274599	2604675163	3014549966	3269951992	4224139952	2646058779	3437862848
Leucine	546702845.9	711235326.7	641701167.5	779351536.1	763917724.2	649633547.9	620566268.1	567666189.9	580946301.7
Leu-Leu	37786014.21	55304208.88	39284807.38	79259538.42	66881795.48	65359277.08	40440604.93	51084369.37	37487239.05
Leu-Pro	78552329.1	153193763.1	96250842.32	175248799.3	187713996.6	141013155.4	89292958.76	116146565	73167977.37
Lysine	162073451	398259155.7	133877714.7	311029014	282295720.9	288047255.7	100937999.8	246691287.9	96601718.64
Lyso-PC (16:0)	1935735776	1798843606	1298151462	1466596392	1231410471	1947278252	1288927814	1951171863	1595264025
Lyso-PC (17:0)	28821491.63	40468550.03	20343520.6	46576344.16	16366493.97	39306156.43	19884643.28	61692651.51	22292277.78
Lyso-PC (18:0)	1586581386	1211989962	1127156496	904535385.8	782770216.8	1512124707	1377786106	1442105843	1648328557
Lyso-PC (18:1)	258742824.6	206248676.5	175273560.5	213144860.6	167423720.4	265347211.9	205201283.7	284328706.6	239747421.6
Lyso-PC (18:2)	206640168.8	247264184.7	139522264.9	251495145.3	181990628	237982958.6	143181858.9	323012586.4	161457763.6
Lyso-PC (22:4)	10679267.64	4219087.125	6445589.786	8417569.25	4846608.334	5840200.13	8680355.847	6541360.376	9045033.463
Lyso-PE (16:0)	39813814.45	54922302.12	29279882.24	52357895.77	42878423.5	68561992.92	35610947.51	61560933.39	34718932.23
Lyso-PE (18:0)	103838928.6	86204703.82	67892828.33	80362680.82	54105380.26	86263376.54	69113986.67	106933277.5	74628441.71
Lyso-PE (18:1)	34850268.05	47549292.3	21400031.89	40206172.65	30690208.4	56604071.05	26248218.14	59608464.41	27616760.86
Lyso-PE (20:4)	46491830.01	62403854.31	31984124.91	56283883.51	46859295.32	70114901.57	36553659.83	69179330.47	45531865.37
Malate	2487652964	1521059454	2300251593	1560527109	1572079206	1937753113	2305382344	1901539738	2158817162
Malonate	16207302.81	151440453.8	12268770.02	134907352.2	164142643.8	175304410.6	15599544.79	151101273.1	9204173.166
Methionine	184313361.3	344406683.4	262805005.3	429109440.6	371108468	307138376.7	198863315.9	239655024.6	193601426.9
Methylguanine	3171660.796	11423339.39	5539158.637	12073470.71	9003780.21	15285275.81	8306942.337	12681812.66	6554752.864
Methylmalonate	60897480.33	46622508.99	64216594.52	48013392.91	62243276.09	57362067.48	67361932.87	58794026.26	69662776.92
Mevalolactone	48224431.53	47149591.94	27265278.8	35629594.49	44152647.81	36077672.46	32677444.72	32451710.45	27467720.08
N,N,N-Trimethyllysine	406523824.8	729024246	349091220.6	593668309.5	658407870.7	661870603	300101276	564409023	324054569.2
N,N-Dimethylarginine	637837350.4	1097720758	717293896	993388756	944849934.4	1028186463	592151396.3	803068531.7	551020066.1
N,N-Dimethyllysine	185349368.5	279340885.5	179167873.9	244934057.1	236855341.3	276411562.6	149524456.6	222209647.4	170956798.3
N-Acetylalanine	22344616.61	54382834.95	37982675.11	54798717.66	47758256.15	58302455.4	24213542.12	39592881.57	25656267.08
N-Acetylasparagine	1179960.48	1823007.857	1888892.428	2064270.267	944937.8316	2348088.853	2377605.379	2148459.097	2345634.359
N-Acetylaspartate	1843554534	1819609045	2329591068	1881044001	2029475511	2241370138	2041192172	1445016448	1567557986
N-Acetylglutamate	1269779.795	747613.4059	1628765.657	633299.2487	630575.6642	622916.7507	1840766.274	699161.0178	2207828.023
N-Acetylglutamine	2639527.793	1946846.898	4897881.619	1919085.64	2384633.668	2077545.209	5884533.785	1760246.273	7204466.148
N-Acetylglycine	3764614.371	8026289.445	8747445.959	5816537.786	5454399.042	6652405.157	7764119.193	3703918.476	7839286.299
N-Acetylhexosamine	726841.5396	660257.5447	1042794.433	811959.6267	585500.113	688355.3221	1022345.556	537019.6968	610819.1309
N-Acetylhexosamine phosphate	17674095.04	18620615.51	19768212.38	15886597.4	13950240.87	17030564.11	19274969	12951651.24	17042460.4
N-Acetylhexosamine sulfate	307350626.3	186562171.8	512068945	155184435.5	135355952	199947416	662430484.5	62768420.07	456191401.7
N-Acetylmethionine	75939139.18	81363718.81	87790499.92	135544636.1	113261277.3	90491587.25	57478704.27	66885995.66	52714220.59
N-Acetylneuraminate	3785608.302	4939856.029	4756181.802	4729644.154	3730229.472	5450303.483	4412194.304	3336771.695	3964026.812
N-Acetylornithine	1620494.219	6077360.239	3902372.938	8320520.686	3142751.45	4987947.177	3336463.358	4966437.8	2923039.512
N-Acetylphenylalanine	7006192.176	5425435.68	4562713.923	4901120.67	4024780.078	4774263.109	3473759.617	2985023.439	2586014.017
N-Acetylputrescine	60364046.33	37351943.23	47801314.39	51186609.97	89230559.32	62645013.79	44691564.76	62114653.73	38161242.73
N-Acetylserine	47052157.87	88252876.82	96915801.38	81449139.08	88248441.8	82552001.48	83041134.52	55735761.69	89327459.36
NAD+	6812552.57	15434556.26	10606052.56	16147533.56	14676437.45	21621579.67	9974598.665	11974232.16	5959062.494
NADH	20025767.9	14540010.67	27364567.01	18627020.21	24502948.76	19913529.48	28052103.28	10233692.54	13505355.72
NADP+	2534817.31	1113543.663	1470333.074	1807333.897	2540176.409	2150912.684	2822553.102	1707549.346	493597.1818
N-alpha-Acetyllysine	10388098.32	21695924.97	15196911.02	21240879.15	20800998.36	22190394.86	15736811.56	16990842.59	12788671.62
N-Formylmethionine	1694708.532	2469476.394	2542397.364	3219232.611	3079714.681	3121987.927	1684374.081	1933670.276	1920165.103
Nicotinamide	1657589160	1157026691	1444652694	1260048088	1185201901	1260236897	1225844532	984978118	1085318020
Nicotinamide hypoxanthine dinucleotide	1846269.798	534695.9278	2085783.802	1062109.752	1459244.243	2638446.282	2471606.911	341618.8246	1348616.696
Nicotinamide mononucleotide	679669.6839	806253.4047	779937.8119	802559.074	590176.7518	919828.8566	948664.6906	525898.5796	715407.3381
Normetanephrine	3913638.46	1185901.693	1939672.168	531467.7798	1635776.939	2278050.292	2154222.363	851166.8651	2734080.454
Octenoylglycine	732700.9393	429267.9957	407995.7126	232050.3006	488301.8732	487573.0154	531468.1732	208073.4801	213807.0984
Ophthalmate	3036391.816	1303279.511	5304594.297	1265351.864	702281.0196	1091804.712	11776980.98	1369989.31	9280635.723
Ornithine	38707922.73	46384664.51	30996768.94	42110140.27	31229863.63	40713957.4	24070167.89	39390848.43	22007276.38
Orotate	34907722.8	61903168.3	56958223.67	68300989.04	64434828.4	126777327.1	66420305.07	140569080.7	74024694.81
Oxoproline	105619564.9	34070729.13	102167167	25192794.03	22870146.97	39347649.84	89445708.13	41532126.26	93935758.72
Pantothenate	1816457.793	1978592.444	3390203.663	1850753.894	1973010.79	2438195.284	1950751.682	1809571.776	2054687.256
PC (32:0)	633570832.1	625705346.4	383107261.6	504133425.3	446002818.3	521700978.3	400257498.4	808022703.8	513015385.5
PC (32:1)	1468554897	1315514956	923969687.7	946449540.7	1125586236	1343329901	1118394280	1471854628	1053610824
PC (32:2)	219047534	295735083.7	133115400.4	260001264.5	157444319	244730335.1	161798758.1	366479724.4	125873681.2
PC (34:1)	3002173482	2364605161	1785324143	1870314778	2395712443	2705807597	2333401464	3154595982	2489679053
PC (34:2)	4148114651	5271163797	2734532336	4219895558	4071669845	4976076764	2870125230	6688814277	2527664357
PC (36:2)	1542672310	818891661.5	1061801078	766558475.5	910748432.4	1038175935	1149684591	1348496487	1167032946
PC (36:4)	7568274913	5365580713	4365382419	4481442339	5296950817	5384564529	5135675048	5828306889	4762971396
PC (36:5)	1529891815	1873488777	1021383928	1347909791	2272779732	1612571601	1429462259	2454927398	998670045.3
PC (38:4)	2635205351	1108521204	1737444087	1077154486	1038618818	1293545828	1914143349	1460414991	1950536863
PC (38:5)	2471229746	1277695637	1546805131	1233202410	1338792341	1416158687	1872480087	1490365748	1561670819
PC (40:4)	83966054.05	40516737.56	57639174.41	41558261.94	22990486.96	24212871.62	63567145.62	43420668.52	69573262.69
PC (40:5)	241026366.9	82464665.58	171267062.3	84541766.04	69540689.99	81324003.31	168394731.9	102870989.8	162399560.2
PC (40:6)	413760657	196995430.8	262096770.5	208349488.9	156480871.5	191322523.4	269494863.3	243384242.8	249838813.6
PC (40:8)	856327526.4	482204252.7	685910227	453227959.3	704681924.3	517082358.8	844802498.7	546499383.4	635628884.6
PC (44:8)	23462416.55	10665868.63	21217959.65	15090582.98	7543652.617	8035090.898	25443141.15	11855789.34	17244764.09
P-DMEA	146796879.4	44216911.64	124999484.9	66797726.41	72778577.48	51778630.91	96851501.26	42686258.24	98178682.28
PE (32:0)	1570600.738	3563137.913		4631124.828	1813269.346	2747781.042	1452045.891	13559929.6	290834.5946
PE (34:1)	31647401.49	36891405.66	18796208.11	35166742.45	18629476.09	32552839.77	21679435.13	59480589.21	20348642.75
PE (34:2)	28038240.08	49259637.58	15837983.71	38313206.21	37216769.28	47183426.37	19447986.76	71844626.89	17564816.63
PE (36:1)	90923097.73	98503534.82	45260995.22	104966858.4	57182772.41	103965668.2	49940776.64	156925075.8	45411604.86
PE (36:2)	76817890.4	112336121.1	46380595.38	107494383.9	52993963.72	76948072.42	42875696.9	172387281.6	38553427.85
PE (36:3)	51223265.93	98193623.19	26842261.87	72946239.32	61145486.26	82288346.29	32940380.25	152045817	27948823.59
PE (38:3)	18537058.48	56103511.61	12678586.14	45201599.79	20180888.58	47304518.6	15751948.07	94515523.98	11905082.83
PE (38:4)	353661130.1	230470384.4	201776427.2	200393534.9	182732177.7	250648538.1	229838179.5	348469809.2	224475726.4
PE (38:5)	274055512.5	271329886.6	155617058.8	221967293.1	227450240.4	293158864.7	181030321.4	418984759	155833657.7
PE (38:6)	101052387	114667057.2	58490273.69	80451946.74	96680226.39	113669658.8	79565691.83	165384059.1	64566051.48
PE (40:5)	85528777.31	109832831	54271200.92	98594470.09	75310794.93	161530310.2	60245890.16	171059065.4	50017300.97
PE (40:7)	164899219.1	90769095.29	106888038	79208129.95	123267988.5	105186952.9	151424709.7	168442887.1	119883277.9
Pentitols	7513671.53	3330344.656	9847660.85	6741209.941	6787981.327	5112126.405	7779351.338	6109955.533	7489241.203
Phenylalanine	578167507.1	793956876.3	786620217.1	800698976.6	855315038.5	763231778.7	717254408.4	611832181.6	610293418.9
Phenylpyruvate	2833694.136	5645037.567	2596791.707	6967683.615	7874739.17	11682412.84	7784375.594	7316980.93	3463848.514
Phosphocreatine	1244840.837	1001746.862	1497776.181	1325873.697	1861072.778	1384555.203	1351484.639	1403629.714	1769967.564
Phosphoethanolamine	666706619.7	647502265.2	606297598.5	588286818.8	594152421.6	631505824.7	512891629.1	428186858.8	509094391.1
Phosphorylcholine	13632882502	6260307293	13622077181	7518638159	7815277066	7386748013	11305186525	6177900132	11874383140
Phosphoserine	2017331.183	1328394.668	3068973.743	1460047.429	125864.5399	2950293.277	3960821.902	3091898.927	2741222.469
PI (32:0)	84098420.16	94140462.47	51489583.45	87699306.46	74798180.4	104400576.4	64183513.17	130027701.6	61681836.71
Pipecolate	23083333.32	28907824.25	47443227.52	32937404.03	38823338.22	49523399.86	22765494.43	21339464.14	22123758.21
Proline	1123796723	2919724268	1556775007	2528821131	2170333576	2707573681	1327284465	2402775863	1252025053
propionylcholine	3303970209	3782297265	4462578152	4361914677	726934265.9	7324462776	5270130567	5991479648	5175497079
PS (34:2)	58659600.47	74997318.9	41363757.95	57185623.56	76504609.21	76645678.77	36234594.06	105582067.9	41133776.4
PS (36:1)	68642971	31655603.28	48028201.51	31584047.25	28381996.74	42687191.25	42872810.38	46844420.35	66283069.05
PS (36:4)	280851052.5	404162593.7	176508659.6	315569253.2	334612708.1	444034376.5	189454409.2	487086868.6	197713652.1
PS (38:3)	74324589.83	27078010.22	65228510.89	28125703.93	19759504.43	27905201.35	42546640.84	48391524.71	58174779
PS (38:5)	172735412.2	208588706.6	106633229.7	191858311.8	167066348.9	206854581.7	129023651.4	270022643.4	128086647.4
PS (38:6)	148187372.2	221135886.8	97691857.44	172030907.7	167848078.8	277253173.2	135207202.2	341030989.3	139597479.3
PS (40:5)	100375142.3	46146299.92	72578824.1	45324539.54	42329515.26	39353098.35	59430754.26	58115432.27	75068366.75
PS (40:6)	296306865.5	194353697.2	216602060.6	180054770.6	189919268.4	218836969.7	239686640	334625378.5	315416482.6
PS (40:7)	109073691.6	94151035.65	75332610.65	91605405.64	74670721.81	121449542.6	100844618.1	171697048	100732468.8
Pyridoxal	1493882.255	1678582.612	1905930.653	2017369.518	1198246.879	2932233.181	3404489.648	2884557.904	2790741.022
Pyruvate	371439222.5	407672536.2	383239026.6	428012822.8	399787387.8	451245259.2	332717865.2	336345302	304723982
Quinolinate	5375047.292	3557158.73	7337138.073	6121659.631	10936293.76	8224519.592	9769052.117	6537513.54	9092847.262
Riboflavin	2056210.883	1460073.349	1555980.556	501577.1111	594662.8702	928102.3613	829790.528	202822.7451	1160416.779
Ribulose/Ribose/Xylulose 5-phosphate	40699300.12	33235592.46	55052811.36	40883374.44	32362507.89	32001961.92	41503104.9	24176540.38	35324841.33
S-Adenosylhomocysteine	8512340.262	11922340.81	10998139.57	9967785.678	8416720.177	10900108.36	10723336.55	9168503.912	9856673.439
S-Adenosylmethionine	393435604.2	969958470.2	602039997.1	732121789.7	637657197.8	869187327	536176633.3	692044586.9	526374279.9
SAICA	1530216.717	460452.0662	2217742.902	504155.7579	348720.2954	469592.7109	1449949.545	329092.1164	1698073.122
Sedoheptulose 1,7-bisphosphate	1839359.828	3082460.807	1671813.216	3388821.158	3645110.615	3345447.801	2108864.573	1822734.34	2108534.868
Sedoheptulose 7-phosphate	33030831.42	42013927.61	50562754.91	41220863.51	28965115.54	36125999.45	38609246.85	24412511.84	29758442.66
Ser-Arg	44884194.16	155626374	89004030.82	160494584.4	169697512.4	116752913.9	74716276.41	121745548.8	61706131.41
Serine	62537926.39	144008824.5	112562341	129645671.3	119224371.3	125656389.7	84241191.83	95190190.48	88839664.81
SM (d18:1/14:0)	7924401.887	7147687.762	3912458.722	7250019.21	5605300.197	9715134.906	4944989.073	14675553.36	7625414.198
SM (d18:1/16:0)	457273971.4	273291569.5	293872231.8	274007022.8	288090489.5	332890003.4	227014127.9	351586100.2	304741775.7
SM (d18:1/18:1)	3613949.559	29162046.16	1893592.522	21907140.97	23551221.71	38920667.7	1554422.289	53060442.46	4388784.014
S-Methylthioadenosine	21406307.08	27373062.24	18768057.42	23466649.69	19622555.14	29117934.98	21482448.97	28394266.95	13284224.72
Sorbitol	8066139.954	8485190.141	14958522.38	9095135.056	11346840.17	9075747.457	13261144.22	10866821.29	13688211.32
Sphinganine	34124011.25	156346454.8	24996809.1	57461228.91	66980708.34	48957294.69	17081737.66	71532544.36	11343617.21
Sphingosine	211284133.1	185751576.1	78077259.21	118003239.7	111641948.1	145614801.9	61411634.22	191162827.8	41764249.65
Stachydrine	1158170686	541413511	1469007727	703701949.1	348292215.1	776780837.7	972450605.6	503530426.9	725680569.1
Succinate	59534052.92	49502388.59	70997542.18	50497705.15	63522726.2	58337649.11	69887435.74	59639877.21	70567716.01
Taurine	4395609620	3760797704	5955332097	3934425381	4461941070	4945013262	5528588385	4338020586	4792884516
Taurocyamine	18765076.21	6703762.044	27351481.53	6029406.439	8303613.656	10915215.44	26116232.41	5516248.047	26800013.23
Theanine	4474153.828	19509639.96	15698893.61	37201320.51	11559828.51	23008289.19	14569444.34	19201823.38	12878606.56
Thiamine monophosphate	2984080.416	5533031.76	5056729.16	6237892.548	5331979.828	6567077.511	4475929.386	4784731.881	3711825.034
Thioproline	2379584.281	3221970.953	1951900.56	4758137.565	3803862.733	3939415.094	6623706.964	4745835.135	1567801.72
Thr-Arg	21050196.05	76919044.05	29078219.33	77936639.28	77642407.88	54359527.43	21645205.14	43056769.28	22580674.51
Threonate	37468545.21	74382434.1	76236536.25	78931088.27	93802965.97	78705734.93	48243372.25	56673704.72	39650179.93
Threonine	211710849.7	521810195	300599316	401531704.9	417142460.7	334742182.2	172950900.7	310304287.1	218398173.3
Thymidine monophosphate	34021172.46	30683382.01	35542791.76	42060118.02	26227418.13	37132941.5	28698437.75	29955572.06	26932209.79
Thymine	16778718.92	16062793.58	18307089.79	16442857.69	13210311.46	15026490.01	13768355.65	9559948.831	9759271.093
4-Hydroxyproline	196970985.8	160090997.9	278217247.5	84699819.06	107693030	44135025.94	131378927.7	30748646.95	99524439.92
Aconitate	342159982.7	28565123.06	267029251.7	36041800.42	37083414.17	34909827.47	171306312.6	37063986.17	195674839.7
Trigonelline	9679253.594	6659285.966	7478711.78	6678707.295	6527062.14	7175466.698	6162716.052	5314286.148	5693485.273
Tryptophan	39494349.06	65894163.15	63753533.01	68731869.47	59726686.12	66803423.24	52560640.41	43382644.57	58734679.53
Tyr-Arg	123116065.8	558309260.4	228563310.8	428882381.4	375540694.4	429532989.3	206585150.5	326903985.6	242650028.7
Tyrosine	113776748.6	249958544.3	185440774.5	231487853.3	256229449.5	199498840.6	151078439.2	159718356.6	139457618.1
UDP-glucose	252092464.1	87354680.08	225949329.3	102057746	98890461.71	109047044.6	191954649.7	79367188.56	187506199.2
UDP-N-acetylglucosamine	587407525.2	450571208.8	734847646	541621858.9	525207908.3	573730037.8	592641259.6	358802393.3	526692034.1
Uracil	834748831.5	875149652.5	926402193	826942538.5	798188946	1105292898	1027805330	759265586.9	818223226.2
Urate	1486841266	1705492081	2661160768	1754162800	1628282080	1758105782	2275498281	1614626741	1849788026
Ureidosuccinate	637896.9546		999869.6874	371409.0774	271803.5267	507347.5301	1377996.833	690528.9135	1144050.499
Uridine	273861887.5	126225463.3	324395711.8	169825243.7	106238850.8	254351498.5	286420150.5	159570679	253356565.3
Uridine diphosphate	31352520.87	25408763.17	28429596.63	36554559.85	33937712.94	34277555.49	25949278.22	29317451.22	25352137.66
Uridine monophosphate	372812033.7	246145873.4	457602461.5	320340381.2	301782951.5	318782880.5	344087917.8	266523481.9	329660194.1
Uridine triphosphate	6578294.967	6300940.411	5527140.485	10384894.2	10143432.86	9109811.422	7025620.534	6421265.472	5890322.958
Valine	166238617.8	214650448	179679643.1	230000547.9	208291211.2	194110726.1	170923988.1	145039998.3	165628830.5
Val-Lys	277871814.3	512908524.5	263145728.2	382191198.1	361106790.5	368875659.6	199177175.3	296208684.9	211388778.7
Val-Phe	108983694.4	178360186.2	156330400.7	245225539.5	199530694	190395853.8	123654321.6	133774507.5	130091729.7
Xanthine	486111028.5	729276586.4	802953382.1	658032544	530219264.3	625100638.5	690569838.4	484073406.4	632046017.5
Xanthosine	29548380.44	18054964.51	44237455.89	10631147.33	7536196.516	12279609.22	37272805.29	6145411.235	28022930.06
Xanthosine monophosphate	3783913.606	6026135.865	1662221.755	2880693.019	2948087.433	3763315.261	1862007.959	1961814.11	1183031.264
