## Supplementary table 3 for "Loss of TCA cycle turning promotes stem cell function"

	WT-1	WT-2	WT-3	WT-4	WT-5	WT-6	KO-1	KO-2	KO-3	KO-4	KO-5	KO-6
	wt	wt	wt	wt	wt	wt	ko	ko	ko	ko	ko	ko
3-Hydroxycarnitine (4:0)	101964.1075	321032.5514	257787.8536	274475.2186	232010.8028		13913.73791	43518.08162	10698.57493	11561.41926	12387.2991
3-Hydroxycarnitine (6:0)			9893.680909	40798.12826	12348.6611			9085.930423				6215.090809
Acetylcarnitine	4862127.109	6270149.548	9119598.809	12999820.24	10163978.8	8417814.06	12910725.81	5426588.586	15217182.47	8412405.667	10664956.56	7429602.392
Adenosine	1214886.869	585334.9894	842964.6656	857550.011	780804.2337	610484.6364		512658.7632	1095841.244	1603707.607	738034.4193
Adenosine diphosphate	813183.5799	1491146.88	1368748.911	834991.7442	90164.55521		645001.6695	417694.4459	1187367.998	809313.4805	129229.0576	432127.1744
Adenosine monophosphate	487667.6557	541761.1268	689472.1845	436743.0422	53497.19388	164016.8375	1117082.593	934453.9858	621600.3133	710398.1852	239396.0945	503969.9602
Adenosine triphosphate	48012.23987	293243.4475	250212.4273	122742.238	285874.4246	478113.0857	413184.4493		108874.7299	22703.28618	288638.5481	624219.8735
Alanine	634916.4385	1386977.085	932524.5374	1260982.72	1009636.904	1368398.092		813079.988	1356530.595	1141887.778	1205267.952	591111.4996
Anserine		10734.61282	87915.4219	8551.706025					43114.98435		107951.0059	105483.2422
Arg-Ala		49762.20133	41177.05954	13104.88906	21088.57551	10635.26743	70897.71689	192662.5703	37978.13735	52634.56847	26820.27364	49456.88239
Arginine	6127095.591	8168918.12	5291076.339	4450729.955	4654944.241	8940235.22	13306884.91	11312165.72	2052752.891	4460527.744	1449437.952	11817640.3
Aspartate	4252211.23	6316798.36	5096310.89	5868394.539	5534148.871	7486742.226	11150289.5	8424932.141	8455983.182	7588380.057	7585134.291	9834447.344
Carnitine	1206297.062	2508353.561	1816064.641	1900847.028	1002186.695	1292408.149	1368156.398	952233.5912	1713239.482	4635691.496	1275024.616	1501921.923
Carnitine (4:0)	187438.0545	240374.7746	173563.0784	379718.7582	259913.844	189450.0327	59160.86808		197044.124	116493.0247	201808.2737	70686.59407
CDP-ethanolamine	36218.22124		9030.247309	116237.6714	88782.71827				54292.81293		13556.45241	16548.65737
Choline	63414679.59	122448045.8	90818814.02	176593369.2	152527842.1	120576501.9	214801170.5	52611025.69	126498791	57537916.53	91092123.47	125875483.8
Citrulline	686906.4138	3604335.812	483238.9085	453959.2277	2228662.808	505256.6658	339386.7185	946534.5174	296960.5557	363865.8755	568799.3907	1560208.323
Creatine	8520030.928	16487335.67	38828357.38	31840202.12	31357848.4	48759153.75	10763299.95	17730531.51	41988297.98	98604994.62	54127694.86	31751151.87
Cytidine cyclic phosphate	113527.9833	411552.5597	161631.1445	41497.03233			365178.8491	302843.3945	42905.96251	24581.30572		39758.94792
Decanoate	93203159.73	64728626.63	71140634.54	99190344.15	126706650	119252558.3	136561940.4	117083399.9	68717715.54	110613088.2	82345210.65	123066745.3
Ergothioneine		316089.7153	28988.64057	10195.33177		11000.96808	47743.36504	53806.31426	43184.8227		8938.372678	49644.46815
Glutamate	6407643.099	9646894.991	10345503.09	11429627.17	7386500.681	6222506.563	3043676.539	4122089.147	3248807.692	6453753.231	3594421.74	3180252.508
Glutathione	1252716.411	4466126.046	1803348.298	2218105.964	1862779.554	2248056.549	1879850.581		1452294.335	1072549.789	1207157.976	2858436.625
Glutathione disulfide	169461.4036	166744.2349	255557.7952	155220.6924	169442.9301	74258.99569	125247.827	30785.66499	142650.4391	52852.92828	86477.03343	109566.3956
Glycerophosphocholine	5011478.708	36384314.42	31497980.85	13769399.48	10215955.17	16045204.36	70152041.29	13884078.27	26175939.59	12098010.22	44436584.75	52873881.29
Glycerophosphoethanolamine	317779.1173	776895.2009	478969.7554	478522.2853	425229.5219	403739.7017	1376634.967	614805.9114	593731.0598	544745.4306	648583.8858	705693.3621
Glycerophosphoglycerol	44377.08545	18817.52292	138778.3168	69095.48064	71863.73333		60028.26254	132660.9524	104412.743	49350.0032	64940.15636	43262.21873
Guanidinoacetate	206367.1043	374661.6614	262595.1857	370693.9913	434527.1394	234860.645	305293.2217	584679.8814	359964.4155	201136.4545	365456.4369	194157.8264
Guanosine diphosphate		37458.11176	62137.60534	20267.01129		19691.16145	69745.28573	14022.13151	20091.07892	23344.37397	9430.83771	25514.09054
Guanosine monophosphate	18085.40804	57341.26811	26512.67186	25451.10042		51041.997	94315.23123	36111.95448	23570.77429	65975.36322
Lactate	32608021.51	60425363.87	16710271.73	17572581.94	19804124.61	46536519.07	118192325.5	23215678.78	12748040.84	15412515.51	132457954.8	111773298.3
Malate	7238484.706	7175435.886	5150732.738	6352290.374	5329713.369	8494123.944	4877135.156	2870715.376	2286102.914	3221785.122	3307681.387	2751033.027
Methacholine	124856.739	511232.6076	77646.24141	50612.41533	388925.4029	504252.1997	673710.953	276566.1777	36043.85949	31069.62814	405407.1472	219946.3621
Methyl 4-aminobutyrate	97361332.3	73260840.91	63109560.9	286401126.5	120126806.7	43722967.8	82556995.17	62015303.73	63482479.34	118676194.4	609973365.6	145014854.1
N-Acetylaspartate	765376.5153	1727665.504	4303508.51	2062268.287	2826639.262	7644587.961	933692.1	3233630.696	4259806.701	16432031.98	4381196.901	4235606.237
NAD+	75065.9666	80730.55568	181784.4595	139700.9824	48915.37545	124309.9791	127556.1304		30163.79584	46994.66301	125475.6713	48818.99955
Phenylalanine	519431.7866	355061.2145	375454.7655	405227.7888	420959.4412	604846.7366	322465.6783	385379.5496	299546.2862	465488.0106	436259.7924
Phosphoethanolamine	905320.6931	2590048.584	2009219.077	1734158.093	1479632.467	1577441.83	4066934.773	698181.1898	1473859.507	580100.2426	1511498.454	2345427.839
Phosphorylcholine	3252376.796	19119661.62	10472605.45	7610649.249	6346448.965	7897727.407	11161237.18	1433583.905	2090438.34	1096023.578	2395041.808	8941503.041
Platelet-activating factor	10580274.57	820053.2201	10004038.65	12895887.54	11582374.09	6726865.263	215547.8544	2544736.99	14993546.73	17684951.27	10156278.93	10712056.36
Proline	1404344.99	11174647.94	1315159.513	3698740.532	2069538.355	1038660.999	4822180.283	1970793.936	1186229.589	734737.9417	1721504.45	1062446.743
propionylcholine	168709.887	583306.9315	87695.88958	66003.96785	405978.2556	533440.4875	848822.5494	315676.1758	36042.30988	57928.18367	513925.2411	284458.6922
Pyruvate	1845661.791	304022.6659	2449657.894	3087486.365	5284632.578	3340550.858	839999.3983	804504.956	2458307.689	3258310.462	7642750.829	2930368.956
S-Adenosylmethionine	36188.65073	121378.3858	152820.3787	70635.94546	144439.8157	181318.2328	75352.78946	61532.94059	127410.7991	61072.23632	92215.05151	156485.0993
Succinate	7465696.884	5674172.587	2317239.827	2132699.761	2375321.887	4865940.652	32698149.83	14453629.96	3708395.561	635231.1305	1275327.909	3009340.029
Taurine	11776477.08	17067673.15	14163469.89	24929090.7	16250497.47	13443147.72	20578203.95	4553138.647	13463215.94	5986476.56	13946796.34	11156622.99
Threonine	580414.9346	94736.06216	515803.707	739833.2006	1224232.984	3506155.204		904732.7386	655195.9216	784136.6602	965170.408	807532.8066
trans-Aconitate	493469.8557	707070.6963	439548.0354	327927.3914	405719.8466	4182480.103	637833.2401	600525.4616	214483.2856	381548.2324	498352.655	964209.7784
Tyrosine	102512.0819	618198.5901	51153.305	121330.5228	123787.2078	103796.6965	370192.1411	469668.5491	79977.87278	25332.97314	120322.8025	224835.7811
UDP-glucose	45267.64781	229137.6594	158736.2945	41657.22132	58165.30229	27556.38064	209917.0017	22774.51019	17586.12911	40042.70178	98550.74071	127618.2696
UDP-N-acetylglucosamine	110576.0996		205650.7269	162646.4227	118280.2114	234731.839		70157.42302	200075.264	132210.3283	196449.0174	308072.903
Urate	51166.23345	33267.99156	674124.9171	34766.98237	25928.5048	29320.69394			14423.2651		64298.07311
Ureidosuccinate	668612.8131	597132.783	511188.9012	801378.231	1010530.753	1260474.212	577498.133	731685.9439	503355.1716	835166.0883	646531.9824	515325.6824
