## Supplementary table 4 for "Loss of TCA cycle turning promotes stem cell function"

	wt1	wt2	wt3	wt4	wt5	wt6	ko1	ko2	ko3	ko4	ko5	ko6
	WT	WT	WT	WT	WT	WT	KO	KO	KO	KO	KO	KO
3-Hydroxycarnitine (4:0)	65204.66128	161906.7426	205942.1174	199141.8999	285839.2484	261986.257	50830.36641	22720.7891	58487.02123	27420.96758	22782.39422	30716.3879
3-Hydroxycarnitine (6:0)	8831.492655	20710.57185	27053.00207		929123.112	53958.02634		3911.713889	9712.469339	3825.212478	6755.401151
3-Hydroxycarnitine (8:0)	107155.6655	54286.79759	197671.1773	326002.9659	166209.9967	242022.3062	14017.21815	25508.92909	91659.48707	26545.82388	19025.12378	12421.02512
Acetylcarnitine	6898025.836	6469056.758	13975915.36	12737801.11	9892584.86	12273497.27	15813299.61	3970915.984	27061056.58	13271472.34	10568925.09	12465750.66
Adenosine	796673.9833	459358.1516	991017.3361	174666.5299	435868.8744	512444.9558	385494.7621	212387.7557	442454.5917	707085.5839	330017.7537	442851.371
Adenosine diphosphate	27060.43254	342179.2782	130538.867		28675.83592	93519.07902	369441.9831	260938.8931	17113.68944		24207.89945	229464.5045
Adenosine monophosphate	9601.981141	109116.5066	48528.46144		108583.5747	87432.43032	167412.9462	327048.0766	79770.61657	88294.33917	26778.85118	277326.8419
Adenosine triphosphate		501752.5935			173514.3002	139288.4147	631581.1358	183323.2937	9075.427079	95506.04263	91430.04521	336245.883
Alanine	863914.8046	457142.2706	1151544.748	1879049.357	1026309.128	930923.2826	450527.7552	597934.2541	1002518.484	1222869.506	984855.846	847975.9399
Arg-Ala	55703.82525	29869.90935			37083.83913	52464.85556	71008.0626	81381.46466	24636.32882	18130.2075		17202.08654
Arginine	9280211.398	3906571.681	12308115.08	16982770.36	11483131.44	7022607.347	9088815.569	9590483.478	4483311.728	10915760.4	5430292.619	5514078.311
Aspartate	2985284.252	3166041.001	4806879.762	5645896.636	3701461.995	4197977.606	11852413.95	7573121.761	12036160.6	7246167.394	7148361.385	7736851.096
Carnitine	851530.9109	1058782.562	1033462.22	1371258.604	860769.6551	891581.2781	869341.2193	668659.9766	899623.5194	1394420.32	451361.3087	1051561.93
Carnitine (4:0)	549522.1381	314090.2733	360504.2567	653676.61	317841.6681	348105.325	123870.5932	43705.36929	384384.8643	195379.4586	192241.1455	174329.417
Carnitine (6:0)	742884.8226	73451.89473	470234.8052	1327654.998		130210.4999	71279.92283		249876.6202	555765.1277		158277.6943
CDP-ethanolamine	3222.309411	10415.66958	51470.32189		48712.94725	57137.91511	13783.21615	6268.946949	105171.2602	31924.99352	38635.66849
Choline	40465593.64	59670917.68	60621471.61		89134836.56	114104836.8	113627081.8	47196131.98	141022817.8	47563672.34	64914129.21	105686767.2
cis-4-Hydroxyproline	225680.6543	467469.1753	201261.6414			371733.6029	451361.3087	451361.3087		222561.2057	289095.7447	392111.8621
Citrulline	948392.9745	264224.6748	381559.8197	646461.0133	4095503.332	822139.8829	673750.3038	265889.9544	914279.972	676227.1547	1124760.923	443304.3909
Creatine	7587097.611	9216852.422	22937235.06	9414635.92	13060554.15	17694055.16	8851802.404	10475244.94	31537376.61	27503215.42	22763717.8	12505340.13
Cysteate	101701.3189	16283.96455	137882.5133	104243.8416	48278.0338	98705.73525	9105.391763	23552.06063	43108.64868	104873.9748	72032.00489	47576.01704
Decanoate	48166096.21	24022382.91	74521649.01	67478922.08	70902400.49	139714442.6	69090241.29	60385840.91	57381558.42	92400876.94	73079641	67455379.93
Glutamate	6481532.978	8617459.222	9172972.154	12820186.45	5653131.618	6951316.004	2536785.56	2120200.104	2803061.166	4317090.202	1834743.805	2568966.028
Glutathione	1322022.903	1968655.578	1725471.09	2720408.643	913780.4523	1376273.691	1758202.673	1202817.419	1108351.885	1605215.258	1025830.736	1311185.848
Glutathione disulfide	18346.16107	71203.76815	179297.8997	92875.26596	83181.81157	97875.22341	81209.77855	35288.42663	130578.7286	36886.87156		36717.83996
Glycerophosphocholine	2179801.74	16540951.29	3508551.114	2876558.684	3363714.863	3855862.85	36006836.69	10648653.48	5332752.362	1875694.673	6725886.294	19683495.85
Glycerophosphoethanolamine	187077.7929	237048.8685	308919.6696	263293.374	229495.0748	239803.1352	598745.3522	359293.8544	433683.6601	255219.2282	360639.4432	389971.9558
Glycerophosphoglycerol	32594.81975	92225.82352	54988.51416	96196.8796	31908.49449	40097.63893	146886.1424	84013.24808	51202.90193	22375.97127	17766.76421	34140.23718
Guanidinoacetate	399207.6758	195798.3489	459563.9791	564574.3597	274876.3634	366097.306	271926.2875	380673.761	451361.3087	473048.1534	157173.9939	216499.7844
Histidine	1548953.983	188599.6386	731043.8032	1260611.012	4349517.516	867004.8659	263631.4897	888587.5984	638974.3868	958505.0417	583532.8876	419469.027
Hydroxy-FA (6:0)	704094.2835	991572.9454	1036756.653		2656027.981	3103210.873	3074807.426	2568479.453	1021755.296	1230604.25	1939783.109	1832256.801
Lactate	10913919.71	4044238.115	27636194.79	32774221.12	84384354.48	121770404.7	33688077.09	45524517.08	6320997.462	47232644.86	49236120.84	12881848.83
Malate	3920780.01	3021383.511	4046303.422	6797828.199	2659885.206	3235831.829	2445088.653	2084373.188	1616962.837	5500105.408	2340964.772	1860839.891
Methacholine	172536.4504	137265.5981	75784.83596	154413.238	92720.82435	195387.9084	156658.6605	211377.5398	110906.0018	43520.95505	209640.7313	133298.8666
N-Acetylaspartate	1051611.265	838910.912	1889643.748	2274720.913	820047.5647	1247216.864	746695.1152	1623169.873	1677974.889	2700080.654	1035550.704	1128340.218
NAD+		34048.89849	28886.59061		13076.20298	12199.97596	92678.39398	12875.39204	60384.0462	13112.65227	22473.0612	32323.19737
Phosphoethanolamine	227218.8229	1336525.24	581705.9353	379931.7244	610631.1975	746725.7188	2048348.543	473223.0282	982723.5185	587080.8483	477518.7915	979815.5199
Phosphorylcholine	830538.0083	5620250.768	2574959.104	2111147.159	2491577.051	2718272.596	2401104.653	790442.6198	1216708.3	788542.213	483500.7436	1935282.893
Platelet-activating factor	7373169.187	3811489.47	9213547.308	2146713.95	4173274.06	7002812.344	10310967.3	2552324.701	3877588.163	10363198.35	4932473.147	7524680.581
Proline	1146249.32	1876733.361	1580350.285	1550421.231	1670881.75	1159073.866	683310.94	3213961.662	727526.8775	776143.9235	911728.691	958268.3887
propionylcholine	185793.1518	166364.0424	75797.81216	154413.9343	130995.372	244073.1813	230407.8276	239107.6	110916.6333	51077.72015	219295.646	158521.0425
S-Adenosylmethionine	4086.943754	81867.93756	49223.8924		74759.48963	76271.92149	107111.768	38430.59755	182436.5702	20683.505	37811.17283	73154.24968
Taurine	12917587.31	10439742.45	20074214.95	27484132.72	13822985.6	13737802.79	15922115.53	4086363.44	26748841.82	11461454.37	12786006.45	9516494.804
trans-Aconitate	186763.8791	294035.9965	296183.9524	451361.3087	246729.9914	224598.2645	352611.4617	442938.5617	185687.6323	374266.3948	530263.4888	569819.9155
Tyrosine	106361.3901	62535.85273	110783.1199		143446.1829	93793.0752	53027.08102	991973.8751	43528.05358	79828.09175	57675.04574	62344.16499
Urate	14840.30455	68460.83202	5472.438768		31906.58678	157351.3562	26296.10267	128033.118	5289.318907
