## Supplementary table 5 for "Loss of TCA cycle turning promotes stem cell function"

	wt1	wt2	wt3	wt4	wt5	wt6	ko1	ko3	ko4	ko5	ko6
	WT	WT	WT	WT	WT	WT	KO	KO	KO	KO	KO
3-Hydroxycarnitine (4:0)	238398.9724	388547.686	311884.8198	359779.8531	344413.9901	396707.2153		96704.02284	61179.57298	34472.35656
3-Hydroxycarnitine (6:0)	65826.75196	87970.16521	72130.31402	57220.09283	62825.69733	33573.05474	10027.50486	2279.269789		12413.53794
3-Hydroxycarnitine (8:0)	418706.5677	284711.8776	245913.3004	418753.6463	327514.029	358823.9889	107062.2013	69033.42263	30015.19092	24820.46246
Acetylcarnitine	12341070.24	14744117.39	14445216.81	16562049.17	11696568.86	11132606.23	27022249.25	41945725.3	33490397.83	21820644.65	18213344.4
Adenosine	770317.0672	637888.8163	482237.5915	401666.2323	2137153.678	388766.7491	1082326.89	885018.1617	523174.1746	857696.5316	731616.4778
Adenosine diphosphate	141152.4741	55791.96454	583413.939	392863.1717	276042.0696	63109.05096	71766.6692	542044.4598	479940.7893	196996.0015	74976.83517
Adenosine monophosphate	100304.0969	90669.66126	279428.6431	209155.7139	336414.5505	211101.7131	85104.49864	450286.8922	697443.0219	284156.9365	171967.1832
Aspartate	6129552.823	2946361.886	4863596.806	4323762.451	4123349.223	7572693.259	15635711.13	16011764.44	9989456.257	9204011.809	11068022.82
Betaine		30832786.49	5300203.376	90776802.31	90599719.04		386357941.2	66815568.39	46317889.5
Carnitine	2678173.484	1599162.798	1445529.836	1732775.441	2981367.081	1711104.832	2689342.58	1969397.297	2373541.193	1567840.1	2697138.393
Carnitine (4:0)	912692.6	866623.7211	568963.4614	754481.1582	403910.7472	373945.8378	394129.6376	484605.1964	244958.1745	258913.1721	190926.8897
Carnitine (6:0)	2308654.849	400962.3825	679048.6349	890986.4967	543845.5038	456039.4502	932602.9008	224597.6266	131699.1303	146439.0093	633459.4172
CDP-ethanolamine	34563.49764	50236.60955	114550.3165	70852.32034	38737.95311	24653.95744	35006.11083	146886.8175	117561.463	46575.00372
Choline		119645640.1	32346274.85	59733261.43				176364188.6	105316426.1	111432445.8
cis-4-Hydroxyproline	363385.8255	446448.2424	158990.0663	383862.8327	373584.1026	150827.6125	1123137.151	403880.2879	189964.2557	541514.1053	368476.2361
Creatine	14191244.31	16264618.35	22594955.7	17586040.69	15255683.82	13910537.53	14827704.94	35302732.28	24388416.29	38832253.65	18464898.48
Glutamate	21665589.98	10592766.11	16192316.96	15932890.07	10360832.47	10706346.54	9779487.14	4536433.359	2426080.267	3067888.823	8059865.515
Glutamine	4463475.433	1818013.062	1433993.062	1825818.485	4550434.154	3408108.953	3427557.987	908506.0358	1257524.78	1466693.405	3072092.374
Glutathione	661439.3023	350229.9076	659468.92	920427.4016	673244.9019	1190345.649	999081.8294	378280.8649	372367.8588	352837.4303	1494244.156
Glutathione disulfide	80605.92616	104512.3316	119556.8035	84681.97205	83363.23179	33281.13371	17252.21164	292949.057	56288.50515	31094.68862
Glycerophosphocholine	4995795.701	4725104.362	4637050.366	4582587.237	4555106.186	2988655.616	2517279.271	5864482.905	3064434.393	10169390.29	3603400.465
Glycerophosphoethanolamine	461817.6271	313627.6968	330860.4959	324314.6413	352762.2898	426282.6438	827485.8684	538054.1511	421685.1667	522755.2486	536877.7149
Glycerophosphoglycerol	98821.75606	58308.64616	84992.03236	86639.6117	91858.18519	93006.98751	83319.38384	63538.03869	48848.33426	41352.35959	35590.80558
Guanidinoacetate	892241.0051	422816.3231	368929.9269	432450.3905	341351.1865	442062.6707	952019.9479	1993255.082	865648.9897	667859.2998	752963.0041
Guanosine monophosphate								16261.70023	29051.08142	9418.425471
Inosine monophosphate	37707.14849	13807.24103	3166.512329	3185.361303				27854.83588	126407.3937	14533.39673
Lactate	3169245.416	5171782.655	6516825.26	3137631.763	6786379.674	6527667.612	11606604.03	9611139.467	6327383.513	126125950.7	23118323.26
Malate	6249758.504	3689883.895	3493661.298	4252927.984	3680206.399	4138197.627	6588253.782	2063757.929	1451849.275	3079208.976	5698322.714
Methacholine	58605.72959	64871.50111	70604.39382	113462.3125	403906.3342	385430.5755	111072.1144	174199.9667	125736.7167	390587.718	600578.8149
N-Acetylaspartate	1059450.009	501192.4532	1338015.494	1266449.767	1036341.798	1868058.17	2404602.638	1073212.099	843345.8414	857058.5343	2244259.114
NAD+	50573.72456	35131.59823	73073.3848	35237.54684	39765.95564		21157.66088	69044.35538	29924.45008	36270.71295
Ornithine	399302.3286	374872.3115	689919.4548	149613.7193	361536.0991	5665023.668	416421.1603	167512.05	203156.4708	1250268.9	199426.7097
Phosphoethanolamine	969296.3767	683666.174	1233364.466	1235605.714	659758.0512	558705.7899	550305.0203	1549212.671	1029762.264	644887.3549	303943.9005
Phosphorylcholine	1709901.793	1686062.215	3341505.395	3239330.141	2131457.312	1729485.121	421685.1667	1047241.727	982983.3621	580243.6045	609381.4462
Proline	2844257.49	3720862.707	2142827.309	3353385.581	1601551.626	3016613.283	2696271.536	684329.9549	604210.7551	1373206.775	943235.563
propionylcholine	158540.6458	212733.6135	89833.79873	137778.6946	424659.5849	466139.2874	365360.2504	180395.1053	175894.9319	460589.7937	614264.4743
S-Adenosylmethionine	9932.125695	53544.9027	60777.66128	63728.94229	8541.757194			128465.9271	114065.0694	62133.16409
Taurine	23552065.82	17161846.71	14432762.33	19875195.98	16074476.69	11817030.26	23709620.6	25670277.34	17546971.09	14020684.83	13531214.33
Tyrosine	79671.64145	75907.5751	51163.98689	41759.79897	53426.88759	397692.3725	160760.6448	21953.66934	38223.32979	135276.4697	78244.91866
UDP-glucose		20763.35612	52355.52616	36417.84049	14562.0198			27139.63744	19891.89286	6503.610051	14102.53924
UDP-N-acetylglucosamine	36384.9136	51456.13525	134041.1254	88953.06267	44975.3784	13265.80826		120913.9444	84050.31485	31675.48311	13872.86789
