## Supplementary table 6 for "Loss of TCA cycle turning promotes stem cell function"

	WT1	WT2	WT3	WT4	WT5	WT6	KO1	KO3	KO4	KO5	KO6
	WT	WT	WT	WT	WT	WT	KO	KO	KO	KO	KO
3-Hydroxycarnitine (4:0)	319405.3464	171659.4017	243857.8177	370618.3288	395946.941	395709.9426	43136.92277	29696.57043	120170.9044	18851.36937
3-Hydroxycarnitine (6:0)	39625.48644	23658.49453	50591.78273	79146.61379	42293.05628	43324.2067			4253.094786	53325.15872
3-Hydroxycarnitine (8:0)	194929.1906	57109.92676	306528.7814	381344.2826	394010.6365	477440.9489		24103.02447	12820.26722	6516.081794	21206.89839
Acetylcarnitine	12877717.94	8704134.934	15928227.56	19881995.11	12703482	11877213.34	36615061.12	38160073.48	75395884.97	26892964.79	16883127.2
Adenosine	1276503.926	619896.6953	1053533.91	1129443.577	956355.1359	869333.7912	1521784.652	1051778.125	1900381.68	1743341.897	1381512.475
Adenosine diphosphate	203623.3064	57767.67681	109828.8376	31395.29871	61525.70154	41974.11584	223588.3593	418944.0775	406525.4151		249770.7671
Adenosine monophosphate	88727.03717	106441.966	17879.15712	29079.22415	299329.2181	287893.6626	113589.298	108340.3684	160042.2672	16535.76022	247505.971
Aspartate	3264391.915	978533.6548	6772269.232	5716737.391	7057079.181	6441995.457	14545234.95	19730165.12	23655337.18	17765573.55	13531206.26
Betaine	56270082.1	26984844.56	171487937	136089597.9	100394151.1	124153240.5	230769943	120935181	157249831.4		165480536.5
Carnitine	1904793.696	8339967.354	1479955.887	1397281.933	2362209.285	2196847.096	1098416.311	1304272.573	1675401.009	977573.8838	2282658.976
Carnitine (3:0)	934161.6957	1108202.262	91659.52096	148627.7456		269861.8485		68000.74881	91170.36937	38888.80804
Carnitine (4:0)	581371.5808	732026.1274	503934.2679	670420.9779	497690.9681	476764.0896	225739.6296	191665.6875	427125.963	199601.7012	140882.5959
Carnitine (6:0)	297799.8346	155877.5857	1404971.82	1050876.042	870590.6046	829801.5057	767762.2298	626686.9994	352887.5637	139370.0859	514859.3981
CDP-ethanolamine	61478.05665	15048.08403	49690.47358	20748.65384	23571.02176	28088.88867	74808.75871	109998.4399	258866.3005	57098.19914
Choline	84798698.93	61055379.28		67208676.06					94563334.05	149443780.1
cis-4-Hydroxyproline	641008.231	933072.3912	530516.1325	464180.7968	717833.1938	404712.9482	699152.7978	655536.382	693131.3846	1856502.002	771932.0615
Citicoline	4483.849928	9337.015465	8490.772788	4343.783379					7071.897895
Creatine	15842397.81	24360656.01	26032126	18845522.1	14969076.79	16273060.58	16928106.73	30610970.9	43864316.64	46533689.89	17312493.47
Creatinine	284534.9709	28706817.65	709270.2115	374583.088	280494.6387		312492.0531	432627.5166	644453.4198	815292.143	453447.7714
Cytidine cyclic phosphate	146039.9783	54150.98301	10357.26218	12022.07277	19624.21258		174036.1149	11354.11546		15820.69933
Glutamate	13385910.38	9424521.367	18293509.92	18023499.11	14479715.85	13059041.5	5716642.922	6134578.563	6052282.817	3690291.052	7875459.89
Glutamine	3524012.093	1500215.976	3266698.964	2406418.097	3471696.404	3305386.112	2470785.156	1766927.415	2366477.896	1658572.168	4290566.476
Glutathione	313943.5164	196827.7258	1135236.173	558444.0897	1056845.631	857914.0487	863559.1941	606482.5338	662726.1778	487872.4774	1113360.233
Glutathione disulfide	62099.51941	57081.08434	13882.28166	70641.91558	55888.92078	87393.86407	22986.27645	95764.90214	141376.4618	13635.47993
Glycerophosphocholine	1938936.686	24200769.5	2281052.887	1973279.552	2208201.678	1877613.782	3647935.485	3356737.969	7146847.585	8755925.334	2666113.473
Glycerophosphoethanolamine	126036.7559	95377.26252	250915.4077	217308.8793	325859.843	116046.3636	597454.3762	461010.3925	802255.0716	405765.4317	440190.1377
Glycerophosphoglycerol	52492.0819	130157.3529	64435.3824	89810.28883	28967.63703	26519.19157	51319.57956	89144.24323	73779.82445		92825.08468
Guanidinoacetate	649601.3103	273741.2138	808300.6238	1027252.936	781806.0101	821457.5401	1141164.69	1538537.014	2183472.849	874155.4874	1065592.491
Inosine monophosphate	2716.582184						59410.58379	78619.29814	171394.4365
Malate	2752316.945	4611180.489	4228232.922	2654513.14	8305376.414	5316991.218	4408030.538	2474819.406	3677606.076	3926266.21	4708942.342
Methacholine	153505.1455	925551.1736	87310.32764	106662.7765	571519.1344	651346.0643	220097.7013	163506.3391	331755.6649	574751.2633	610819.4726
N-Acetylaspartate	540611.6886	268971.4093	1862147.327	1325685.94	1907464.932	1736550.768	1422937.904	1511109.934	1753323.63	1048746.717	1863308.414
NAD+	49194.71853	16701.60844	14554.97949	14210.67672			46024.73527		117483.9405	22000.78082
Phosphoethanolamine	628714.135	219446.251	585732.9266	629953.8582	386197.6097	416873.8195	886697.02	1010102.114	1811163.077	512660.4745	398253.3764
Phosphorylcholine	1091978.911	2782138.946	1532210.338	1591940.887	1215587.646	940978.6564	581145.856	522651.8872	1535588.013	373888.1003	347627.324
Proline	1894972.671	1836962.484	1707985.639	2382683.933	1507578.899	1726650.952	1709772.218	589979.5151	1117915.369	1960819.861	572277.1693
propionylcholine	219051.0262	1030486.735	109573.7381	121683.3484	689335.4168	651393.3302	310701.7046	174501.2608	331779.4673	723847.5975	666226.7056
S-Adenosylmethionine	43211.88272	38472.12877	28946.80805	46069.04938			22222.92006	86894.70927	203810.8197	56707.68673
Taurine	13882924.72	6475698.296	14931504.26	20740824.55	13555428.35	12667934.87	23416742.92	22112168.41	36223804.61	21150391.52	14363634.22
UDP-glucose	29876.35285	7499.272456		2673.718417					85678.42077	30171.59191
UDP-N-acetylglucosamine	118723.6667	30135.21949	32547.97119	77527.03529		25755.69382	62063.49325	73094.48765	231037.6791	34603.50456
