## Supplementary table 7 for "Loss of TCA cycle turning promotes stem cell function"

	CD45_44746	CD45_44758	CD45_44760	CD45_44762	CD45_44763	CD45_44767	CD45_44768	CD45_44757	CD45_44759	CD45_44764	CD45_44765	CD45_44770	ckit_44746	ckit_44758	ckit_44760	ckit_44762	ckit_44767	ckit_44768	ckit_44757	ckit_44759	ckit_44764	ckit_44765	ckit_44770
	CD45-WT	CD45-WT	CD45-WT	CD45-WT	CD45-WT	CD45-WT	CD45-WT	CD45-KO	CD45-KO	CD45-KO	CD45-KO	CD45-KO	cKit-WT	cKit-WT	cKit-WT	cKit-WT	cKit-WT	cKit-WT	ckit-KO	ckit-KO	ckit-KO	ckit-KO	ckit-KO
2-Hydroxy-4-(methylthio)butanoate	285126.2051	201736.7808	91963.27714	189684.5329	256915.3413	360970.1351	606449.5052	1980488.898	1546770.62	894365.736	681967.3603	1426425.299	98585.52909	22174.83334	21966.91022	71710.71044	18828.32317		22247.59475	67538.69159	108532.1387
2-Hydroxyphenylacetate	12906775.34	9948972.739	13856660.03	16952644.46	14696257.38	18467881.13	19513617.63	20083169.54	15622803.59	14913935.42	14341452.44	22874478.61	19912683.19	21054359.59	18886814.32	22322579.11	23278051.85	25799494.84	17922840.97	15202564.05	15108679.61	15974832.5	14749735.42
2-Quinolinecarboxylate	4196168.052	3560531.033	2457539.182	8348203.873	7616266.392	5451712.511	5275799.925	6378993.848	9160270.387	6822261.083	5531706.07	4915724.591	12267301.51	8226468.946	7859619.997	13231908.73	7347998.054	7561658.987	6994082.067	6499556.453	4799234.733	6378390.422	6816739.669
3-(2-Hydroxyphenyl)propanoate	18660495.07	9457281.139	7245641.296	16984669.31	18565963.1	18753709.36	39569522.32	59570752.69	47420710.61	21270248.37	20102680	34718095.27
3-(4-Hydroxyphenyl)pyruvate	6849198.538	3876462.777	3983786.439	7136163.199	7985477.272	8178921.011	13938006.05	11907210.49	7670094.991	5265480.002	6299731.245	8938211.153	1105288.497	992735.1255	1017763.939	1168194.229	1174882.398	1104426.436	1881419.479	1863076.18	1459145.424	1555839.264	1733848.617
3-Hydroxybutyrate		464947.5476	512257.2139		716316.2616		604664.3351	1115093.054				607753.4233	1135770.792	1308522.556	1217916.724	970328.213	1337579.696	1075624.254	12197547.89	10596563.27	8209193.399	10376594.9	11656827.48
3-Hydroxycarnitine (4:0)	980673.918	701118.3704	962250.3869	863147.3572	1171861.075	1040040.782	1652836.379	425093.5225	439376.1369	532800.1016	338333.0368	456365.4132	1703723.464	2111639.492	1835501.698	2361136.054	2412775.84	2563774.584	1088410.387	1056672.962	1051145.303	1083456.532	1288632.286
3-Sulfinoalanine	470939.8685	818704.7979	642755.8269	309735.1214	1066345.862	591420.248	518637.5309	1119837.171	683746.7904	608329.5586	683529.1577	710182.4393	695243.8212	488810.9387	1130525.108	874358.1599	442091.6519	381601.3233	438326.1596	421584.7319	1579527.102	1331758.959	438077.5869
4-Imidazoleacetate	3242685.426	2644127.022	2656246.248	2677514.061	2857790.955	3101060.785	3917144.903	5232008.387	2873021.747	3777183.776	2767180.976	4689480.388	19941709.47	20736806.67	16551961.22	19806755.32	19300097.45	19276108.18	15849222.82	17095696.34	20035490.15	20926022.72	17163724.75
4-Pyridoxate	9090266.253	16903845.69	16562260.96	10864048.5	10795888.28	13124723.85	11138587.51	22556238.11	16320543.8	9009946.711	13218731.28	9631524.489	6935128.281	6229134.593	12500530.05	6192322.262	6845386.168	7559240.199	6102954.199	6289670.93	9659907.617	6571932.69	6660542.832
5-Aminolevulinate	3661199.484	3198549.993	3508560.286	3272064.548	4948079.726	3515604.913	4434945.204	5297875.68	2928569.653	5260180.34	5464090.016	3494138.202	5438028.218	3509972.522	6271253.346	2718814.743	5499054.809	4796883.041	4750635.853	6075295.506	4796166.662	5376921.592	2192216.844
5-Methylcytosine	2739222.567	2234783.573	1780786.441	2771120.867	2700273.151	2663144.322	2790987.715	2129867.747	2567383.327	2345185.559	2482776.484	2186184.143	2597802.503	2521890.342	2601655.736	3008770.334	3125639.856	2548571.333	2396269.937	2573197.488	2609938.435	2769087.746	2328488.658
Acetoacetate		1068484.685	1333758.786	669621.3918	1593627.349			10826664.92	10538654.31	10703912.11	9754929.729	18648883.76		853377.5178	1031730.177			1154808.666	138476012.6	154432500.2	157487613.2	156392621	157585873.7
Acetylcarnitine	24957608.47	23795505.12	19130744.59	21380703.47	30865279.18	28773005.42	34407628.67	74867701.17	98714651.45	92545984.78	98629600.56	118529957.5	48970692.8	63394180.32	52622030.26	71473948.7	67121258.54	81899439.1	410749947.7	376378463	345636626.1	349465488.9	405288012.1
Acetylcholine	3132818.343	2861377.545	2977281.267	3596251.084	3395535.117	3202311.028	5408133.814	6583760.661	6272919.032	5356319.931	4245415.94	7568364.644	6508103.888	7041509.882	5648733.399	6295692.862	6461842.232	10564663.48	14134584.49	12850238.23	9819683.844	10190269.06	14789991.79
Adenosine monophosphate	742477.6719	691554.7744	980484.9655	542848.0204	1450455.045	1081023.537	1718788.301	1023422.604	1230322.178	1554178.141	1065945.634	1354922.79	4074961.255	3968554.271	3766569.493	4080975.985	4106263.094	4159062.976	3608118.503	4139856.894	5087029.368	4311936.324	4696606.858
Alanine	7004094.443	5899884.471	3213706.072	8207329.072	3673132.853	4349903.057	5623611.837	8628263.598	6914360.539	4893565.903	6062319.786	9024560.204	16248704.13	17706969.35	16191252.6	11884701.44	13291803.32	21313073.01	71837130.96	71282567.78	67634992.99	75323937.55	87127268.32
Allantoin	230350.014	188512.7173	367960.0037	387664.0428	407324.4274	304025.398	422053.9725	588783.244	125877.6465	146270.9347	468267.6938	133018.3014	37497.18593		68839.47298			64970.23009	51557.51864		42678.22857
Arg-Ala	416185.7084	238017.8381	338547.1188	159540.4104	367718.9175	332774.3014	573948.1774	1158245.704	828818.9081	705757.8649	671734.2285	873253.0538	784473.0143	743697.7943	607415.5232	582328.033	709378.4334	1015632.761	799783.789	476493.1247	443777.8018	577359.3168	778142.7881
Asparagine	2135329.148	1302423.805	1426879.742	1798468.158	2200447.559	2037089.544	3753300.681	4587054.517	3631107.35	3014014.206	2473298.667	4014481.952	15056241.35	15658656.03	15368958.42	13945981.25	12519444.02	19323797.83	26803470.16	26707013.58	28171021.59	25468156.17	29232838.46
Aspartate	10801408.22	9100318.687	12041070.11	6268983.31	12281948.33	12156883.55	16162765.54	18729084.64	18572956.8	21384723.22	15656020.35	29984655.42	188858363.8	160099073	164744646.5	175960271.2	154639725.9	188642884.4	191090652.3	190622826.2	258555766.4	230777289.5	198494083.3
Azelate	4469750.85	3709729.553	4310706.716	6229643.048	4458206.038	4929180.798	4638221.621	4817156.816	4473977.834	4902717.891	3464634.983	3576061.696	3407033	5378697.572	2566889.775	3459078.391	3191839.388	5257672.91	3629415.279	4237472.147	5242960.678	4545413.811	5554443.116
Carnitine	35387002.95	34964026.7	35892787.83	30809101.14	30872382.73	36133729.1	47434722.05	24615303.57	27322010.88	22037199.38	20813053.11	26297772.25	127191352.5	130015429.2	111085655.8	99217528.31	121325624.4	168676521.7	23648287.4	27403499.77	23960164.95	26806464.8	26954422.62
Carnitine (3:0)	3187322.503	1966947.318	2388133.577	2298743.856	2414915.658	2445487.856	3125434.019	321908.3617	363307.4279	338417.7724	428244.863	641536.1182	4892778.078	5936007.227	5239623.71	6329835.195	5793301.64	7261012.655	2990513.62	2783937.811	2526253.904	2639736.965	3223262.581
Carnitine (4:0)	828161.2454	725989.8866	829247.3611	948205.617	1371634.688	1167127.183	1719851.042	190651.8823	222323.9443	208392.9518	181985.0051	303572.3824	1695232.8	1545818.717	1713872.195	1734121.169	1614231.355	1843779.694	642449.7227	816005.4457	613270.6816	669379.7967	742912.0309
Citrulline	644565.2624	1201471.768	742671.0292	498599.2015	752224.2227	782780.6377	1068184.673	811384.819	746273.8786	873569.71	648876.2889	827596.2213	1040687.911	985749.8333	1057382.335	865857.6722	907310.9228	1201078.802	877690.9461	823398.6446	3149985.874	2253137.463	831100.7804
Creatine	52443618.37	38526901.26	48158929.02	42524299.59	55077049.95	58053468.91	78345148.27	76762805.55	80147365.73	62821498.18	69758668.66	73156425.37	86121514.36	111460863.1	87039235.49	72830079.21	82917333.28	101583678.3	100924454.4	128992304.4	79545285.84	109243267.9	113487521.9
Cytidine	1119320.617	241761.7405	781693.7989	899519.0596	955001.1811	1191742.17	1379994.138	1336566.799	1448151.178	1162002.715	1535924.752	1872937.997	2501002.35	2336892.5	2447005.775	2871038.924	2234682.605	4279093.039	8261833.818	5958973.484	5167448.963	5814002.592	5685446.738
Cytosine	810598.9025	669261.8719	606684.614	730635.2498	763906.4413	872060.7615	979191.0422	1034504.944	1059952.427	914614.3371	1086720.471	1318300.041	3139812.143	2700271.129	2724910.177	2909580.485	2384130.374	3307793.315	3095885.394	2712318.371	2716694.771	3569847.609	2703487.816
Deoxycytidine	55454.55021	62659.70728	70460.85717	95805.62657	88644.80813	90592.45151	135970.7319	127640.6451	158830.7851	120898.8397	106393.9806	152221.1801	425188.5588	410552.8573	417035.8462	426409.0762	452561.6465	529980.1815	465431.942	417995.893	444748.0415	532037.9514	426906.1211
Deoxyuridine	598381.9811	359671.2674	427735.4974	772029.2298	846963.7759	965095.6052	1085637.098	835599.8819	1156146.803	746460.1312	1010073.031	1807504.776	8572710.017	7790953.982	8718317.44	11313778.49	6359584.026	11227136.06	8448711.142	8951484.515	6047213.043	7341084.694	8610649.141
Fumarate	1334657.608	1556099.49	1432902.883	2772105.09	1346028.429	2201216.806	1523501.433	2248457.117	2631270.372	2311381.678	2232361.717	1614775.083	6216553.364	4493632.128	4457311.458	5082087.596	6217649.78	6465711.222	7512457.549	14345256.9	15617021.61	10514868.12	9821530.923
Glu-Pro													1027668.774	822083.7384	753173.8168	877903.9666	687565.525	946459.6758	626345.9609	422939.9142	742917.7012	729156.5421	467635.9415
Glutamate	16559436.19	13354127.55	14587774.61	8710711.398	18977648	14807681.99	19867256.42	23881594.63	23458177.38	21944241.07	16099595.33	20925586.98	93256743.47	91631403.88	76808227.05	90916706.76	78991532.61	97717413.56	87784557.45	91785944.99	117108918.9	98716051.88	102842245.4
Glycerol cyclic phosphate	30124.44487	30286.8232	48080.70077	23198.7973	50954.86273	52640.5697	38910.19041	143861.116	78193.97493	22738.3514	92701.78317	125283.7606	509564.867	592551.9275	593205.2211	314655.6879	477019.0027	957804.9754	830586.4527	603524.8465	590695.8833	649088.8536	683057.4218
Glycerophosphocholine	5318389.557	4343371.471	5659348.676	3993372.493	5000277.062	4941671.625	7159719.585	10841293.79	9879309.841	9587189.862	8992299.661	13059685.81	82037655.64	87612096.54	69733957.56	71128603.28	64994246.03	136680633.8	122385563.2	99261071.64	116816420.7	113359137.4	118220728.6
Guanidinoacetate	17096199.65	10871151.13	11921511.32	15128105.55	19238089.11	24947568.87	46870331.58	90511005.58	47583480.68	46836860.14	37625043.25	66224431.47	58591318.81	58937068.75	62109146.3	41489987.09	50100980.11	85825723.72	89436135.31	83625452.55	111813041.1	110208067.3	121019984.5
Guanosine monophosphate	113242.5271	143852.3569	116463.3726	123271.6759	117043.7132	171358.2257	172247.1983	181672.7141	137993.5403	223310.6131	163486.5805	228845.6533	614066.1903	579790.9795	525398.9338	614299.4004	518965.3761	646650.677	577906.7527	840126.9441	920319.0881	992490.2493	986152.3282
Homoarginine	227011.7024	195423.4638	179614.0919	469639.581	319393.3314	274492.5978	614548.1015	722171.0372	553702.8634	491175.6521	318392.3301	476479.1609	6657890.405	7001270.232	3921615.794	3754500.873	3458984.935	4745349.69	7619944.23	6303689.206	5862424.532	4280156.19	5544599.528
Homovanillate	9160047.178	5541350.921	4675471.233	8157541.437	8537242.756	10416468.57	16066559.41	18176045.88	19572407.56	9880549.488	9864193.595	14532614.41	59409.40757	142160.1301	379277.3084	267458.3828	368292.5261	51957.92327	210027.9712	113732.3852	166581.0854	154785.1165
Hydroxy-FA (6:0)	27982557.93	11671172.92	14672617.69	21709664.55	23696577.76	17411273.39	33192603.51	15530800.9	30922758.01	15912393.88	17642313.26	20927126.11	33727480.19	25296913.04	20069110.83	25208021.61	26168057.48	19729513.14	22105308.17	17095484.12	14113544.25	17153010.77	18257998.22
Hypotaurine	74655.87842	82886.31149	56463.02563	110375.1152	60426.58964	92758.00865	302133.5167	140584.3209	193136.3872	166735.0073	42640.95381	110528.6054	214083.4948	330974.4173	166789.792	198912.9529	168836.7314	435285.7423	300149.4822	348647.7306	195051.5378	73877.95001	103448.5666
Hypoxanthine	16734328.25	12803617.56	12411739.01	18798847.64	20259839.41	17665595.13	25668189.37	27694321.73	28290543.57	22638977.85	25859576.2	28633231.54	73803836.6	77878200.83	78433499.82	68005573.52	64050269.62	93849663.31	127280652.8	115862607.6	89539340.44	119326706.6	104041595.7
Indole-3-acetamide	3779402.559	5013002.213	4520681.17	11589531.87	7733627.474	5686713.483	3843462.145	6016862.799	6202613.363	5747819.077	7107766.168	2846165.28	4059605.567	2874763.369	5622311.472	8123217.424	3937622.788	2928723.959	2963528.881	3031107.968	5741456.861	5798270.152	2258646.694
Indole-3-acetate	1890084.94	1363935.435	2043706.139	1402072.815	1582454.599	1694597.294	1750202.126	1538886.525	2451333.476	2025193.251	1702569.513	1228819.195	1894637.096	1763595.743	1862503.729	1641290.204	1954443.781	1640558.455	1068159.566	1577851.776	1509665.525	2206213.322	1090006.755
Inosine monophosphate	149937.3047	171436.1028	138700.0593	45322.2514	23569.77102	65931.31427	136180.1347	292968.3839	227223.2957	302080.5413	213553.0103	191703.2237	289811.4178	247324.9181	170242.9243	192090.2687	318042.8955	403489.1829	276551.0088	192366.874	477678.0575	341950.2741	437020.4883
Kynurenine	148212.3007	117430.8617	353279.6116	65208.71191	301795.7504	136294.0875	263683.3021	288729.3795	89007.21608	242454.0167	290383.8328	110325.3787	503772.084	406601.3748	354884.8738	269064.3483	335234.8865	172822.9475	491927.7004	282126.187	173602.6303	248344.7686	326961.2559
Lactate	584070400.6	355165880.7	301176248.9	448486630.2	485815630.4	414704718.1	616342159.9	1159604850	986665263.9	836725310	744348588.6	977333686.9	106041073.8	139525850.6	111316837.8	191789424.1	185957264.1	170300924	802746842.4	787252801.8	742154570.6	763516198	747693245.4
Leu-Leu	771700.4101	429600.5747	633226.4434	1225538.539	1500609.425	942087.1754	1374054.781	2531414.745	1698385.515	1506795.081	1840756.272	1684481.057	1810275.053	1600227.925	1562930.885	977810.9571	1228574.724	2099334.952	1683063.536	1117486.154	625658.2925	939116.1226	1348136.583
Lumichrome	2785822.07	4178896.207	3576072.187	3338742.935	2969097.972	4516127.905	3492298.798	5509299.478	2956439.363	2929953.529	3618859.158	3427704.739	2017478.017	1995967.707	4302463.986	3444450.973	2413975.56	2073000.66	1997869.14	2132918.756	3515085.564	2519451.339	2746723.384
Malate	28769295.09	24136127.58	26694425.22	36100890.99	35326130.15	30114254.22	31836084.18	31657804.63	31101774.77	36249264.36	27293393.64	34720800.23	108417211.6	82955359.14	74929528.62	111806507.5	85052847.69	104314891.7	111944619	198961200.1	221065968.4	169085745.8	180712740.4
Melatonin	2308073.247	2503988.793	2595886.682	3284240.386	2551966.859	2967656.886	2466255.309	2494988.073	2775269.174	2767503.592	3762467.87	2294117.996	2882844.662	2831164.592	2818591.381	3448092.377	2854593.198	2458658.278	2709734.108	2946297.171	3423808.402	3596368.88	2090185.677
Mevalolactone	480640653.4	344852666.8	317017532.8	607516704.2	582676575.3	565526358.1	690866562.2	479283745.2	485093427.5	367547539.4	413028747.8	424964211.8	1025881106	967062184.5	939653153.2	1259295124	984718209.3	903421712.9	446368404.1	429119366.3	418007504.6	440171686.5	383766069.8
N,N,N-Trimethyllysine	822346.1244	771261.123	766783.345	1295022.686	813119.9494	663888.9816	1089199.332	1036651.106	968974.0836	1090223.242	676980.201	1088320.998	4579055.124	4838990.874	2814319.164	3011775.575	2560443.785	3521927.391	4521740.323	4038768.512	3878531.706	2791893.583	3761949.981
N,N-Dimethylarginine	3990290.025	2785743.506	3565156.763	5823532.856	4402138.785	4213370.692	6751097.122	7935360.129	5607706.179	6143647.05	5560036.263	9159874.877	114637726.7	75230191.27	74788074.56	73779977.87	69751219.14	95327527.93	70970197.13	104495343.8	113200378.5	94934025.02	96897894
Nicotinamide	1217323797	1016888752	1048882393	1632078504	1371990818	1370029128	1073257053	1085228835	1207378442	1128041938	1334880142	1040668442	1290721558	1187573520	1157274922	1576429586	1179074879	1070200467	253593.6159	1132582996	1023689125	1153883005	1055620403
Ornithine	3872035.087	3191820.633	3326672.093	6255852.886	3360935.926	3495576.287	5833811.006	6488478.252	4758464.711	5630525.232	3249303.598	6128660.849	108475880.7	88692808.02	58447443.03	46722191.74	59423302.39	65118221.13	54100467.02	64359628.71	55674647.97	38533671.82	61637480.36
Phenylpyruvate	73799719.9	45467156.34	48760331.46	100848637	98161491.85	98433371.98	121495706.7	102996849.5	90499528.64	72703165.41	74513947.14	87980245.11	1159477.105	1029534.745	956116.8714	1568226.493	1765308.978	997364.6511	2464184.047	2642371.302	2304828.958	2824466.514	2712393.312
Phosphoethanolamine	268893.2225	249480.2013	331001.3021	106212.4801	401624.5762	338437.0508	269803.0213	480179.6366	402434.6384	595779.809	609083.0895	730223.4602	1679972.568	2404692.181	1969908.716	2691066.372	2083340.941	2920704.585	2848421.577	2109944.104	4053338.142	3520865.092	2992002.264
Phosphorylcholine	3685436.385	3141678.363	3312483.171	1926482.066	4688401.055	3698563.689	4755789.836	3613677.046	3824450.587	4671865.325	2896121.268	4129633.045	14052115.03	14298710.02	12363341.16	13733505.28	13682989.27	12050977.57	9282573.013	8144091.7	9855506.261	7624195.985	8075424.839
Proline	16600209.41	16356815.09	17214681.91	18897793.48	18342346.64	18714718.89	27292516.56	20057378.49	21462682.51	16967809.75	16281849.04	23407544.54	174714530.2	177352451.9	169164750	163258950.2	152608796.9	230675898.2	141827994.9	165802668.1	135226740.2	164592663.9	131460261
propionylcholine	7667492.483	6197992.136	6573931.923	4164677.256	3609889.193	3549813.994	8822248.917	9609529.919	12082048.12	4910842.134	6955800.069	9167930.14	18405019.19	17038573.74	14647385.63	11173846.81	8308653.925	20922713.51	29671170.37	32905397.59	11504356.7	21293288.53	22473934.38
Pyridoxal	4085929504	3659807959	3616823509	5410417844	4762466316	4428769494	3798347753	3812437671	4340897271	4118490613	4456353887	3633081156	4423112780	4153979016	4107631439	5655965499	4331376724	3954612318	3914056600	3873100627	3962080188	4267904650	3650315014
Pyridoxine	5194385.251	4379839.257	4182783.995	5646664.604	5805962.743	4800801.874	4912427.389	5916021.487	5995404.356	5710978.604	6219689.609	5706315.466	23175946.54	20882340.22	21366144.16	27641453.65	20352139.53	20341358.67	20326433.06	21268912.61	23038254.17	28032149.12	19889633.78
Pyruvate	22404257.69	16572561.47	15557139.67	23070076.98	20898845.96	18096970.09	27125028.64	36847725	20458200.63	32902683.27	31011368.9	36631165.24	11124981.94	14446989.44	13729054.89	18472898.1	14227460.02	19139740.11	116666447.5	137015316.4	138145640.3	132597148.5	119277811
Riboflavin	3343263.478	4231410.465	4246476.908	3353760.852	3625240.007	3027641.964	2953102.175	4447585.274	4836050.781	3473058.218	3947242.709	2744813.149	2649467.141	2649968.467	4274620.194	2450606.882	2390185.446	2687724.365	3019748.14	2908754.687	3318573.801	2251723.721	2731264.82
S-Adenosylmethionine	79224.65757	74167.20978	148364.9197	38268.77055	136472.6691	85297.97739	123962.8197	222467.3757	200866.5659	245041.8789	159540.2819	389775.0404	4501873	4045953.391	4127475.854	4232673.273	3758824.481	4684779.404	4538238.887	4593001.763	6789570.728	6313677.388	6110803.211
Salicylate	25467792.67	18828732.47	14918995.86	7248698.96	9431274.725	17561709.83	25045223.57	17944275.13	19974933.98	7846927.72	9435493.177	21105953.26	21444288.03	22239621.56	20518582.65	8520905.307	22653638.24	19026374.92	21112360.71	22723879.87	9964864.908	10496379.4	26310174.77
Stachydrine	3070330.996	1861608.223	2124927.992	2168526.918	3731903.304	3843304.337	2790404.567	4773717.866	6451935.224	3782075.828	3134017.668	3305004.499	1939445.724	1697618.919	4238962.786	2136719.357	1666967.042	977851.4769	2100316.017	3831611.432	2320633.523	2930148.938	1879345.775
Taurine	26061518.36	20865755.53	23813248.5	18978503.97	24942359.93	27416226.69	37933440.55	37754998.04	35777728.92	31951145.5	32396380.16	28862029.87	38306385.68	45378995.69	37681136.63	36453528.85	32398406.81	43866805.29	42011239.38	47605149.43	44485801.95	45152411.32	35427152.53
Aconitate	92842492.46	140761206.7	135860063.1	254624620.3	138307548	98121796.91	210254963.3	222423049.5	307398898.9	285196517	219491188.5	144123113.3	377042386	433684139.8	217064477.8	264286845.3	236787960.4	211491955.3	454791589.1	413068594.2	348642944.3	234620486.6	370037151.5
Uracil	29588266.18	13201500.43	11682924.75	34294458.29	29704151.9	26990996.19	68834387.43	81307466.94	41914470.39	31893189.93	34606904.67	77105232.78	4037747.151	4917715.877	4333619.533	5483140.546	4701825.061	7487479.451	56777523.07	34783228.36	33225238.67	51342283.56	37384884.56
Uridine	1975372.186	1509128.678	1533114.925	1650358.551	2174570.767	1941067.479	1140317.957	577065.6135	2065566.285	1583932.577	2351157.018	1885213.784	9340856.876	9266637.079	9177595.959	10741982.57	8376674.553	13418746.06	22550726.12	19900706.73	18256550.25	21353745.43	25938292.66
Xanthine	36652187.45	21234785.72	20476793.64	37215176.93	40126259.34	35858373.3	55134524.87	71703102.78	62765397.56	49158335.78	57004161.14	81187230.29	118323015.3	124044011.1	137887471.5	107089907.8	107510585.1	174100320.8	174488221.9	171286165.3	151418779.4	181730729.3	163780077.4
