## Supplementary table 8 for "Loss of TCA cycle turning promotes stem cell function"

	ISF_29	ISF_30	ISF_80	ISF_81	ISF_82	ISF_88	ISF_89	ISF_31	ISF_39	ISF_87	ISF_90
	KO	KO	KO	KO	KO	KO	KO	WT	WT	WT	WT
1-Methylhistidine	48950.47709	149986.3127	25350.54291		101680.1883	129466.9741	102084.0091	17110.08118	148473.666	244123.3971	47962.52764
1-Phenylethanol	4901423.62	7658222.376	5504164.289	6659558.135	7017347.308	5029137.88	4777666.37	5821413.142	5739589.579	5879961.209	5579639.873
2-Hydroxy-4-(methylthio)butanoate	71886.44876	244509.6293	489728.0488	421492.033	219016.4905	1327539.091	661542.4898	72465.04238
2-Hydroxybutyrate	5150095.132	8040202.685	11015012.1	12487730.59	3180941.921	12748869.97	8675145.377	3840062.896	9005661.279	5165863.065	3213804.96
2-Methylmaleate	665721.5135	2353682.352	713981.7931	826373.2813	745223.3796	543785.4216	1246737.565	559897.4553		593593.4495
3-(2-Hydroxyphenyl)propanoate	959251.5706		5172811.162	5617085.206	909280.3084	8659981.481	3542951.537	692992.024	230879.6311	551500.2947	908921.0574
3-Hydroxybutyrate	27137313.65	31140544.85	18709287.97	36446907.52	20538529.75	24549382.95	20250878.31	2323806.239	2833947.452	23738184.16	1154264.283
3-Hydroxycarnitine (16:0)	327035.1727	129136.8616			260648.0274		162676.8998	417579.068	427697.9895	495016.7726	139405.0605
3-Hydroxycarnitine (4:0)	5126446.639	4333197.399	3310817.479	3487912.684	4300492.558	3828310.468	4075735.455	3002260.387	2805226.81	4362588.7	2165171.457
3-Hydroxycarnitine (5:0)	764989.496	750253.3614	1020630.058	1001729.235	633991.8959	1526731.714	905033.7422	694117.327	482632.2194	1166253.921	619525.4974
3-Hydroxycarnitine (6:0)	292782.72	464403.4694	108011.1271	70544.51062	161043.2559	63153.54803	201897.046	1385808.472	1128023.184	1195243.383	1026683.887
3-Hydroxycarnitine (8:0)	654760.4783	814434.3823	323879.6729	231928.7253	346869.5981	262594.8207	334277.4033	2313728.646	934439.0474	1068038.425	623116.3232
3-Hydroxypyruvate	1428451.131	970159.4353	998380.279	940013.5249	557504.0035	1100805.111	845292.2155	1465692.428	486086.6447	708550.7437	600540.4387
3-Sulfinoalanine	2437586.146	2436800.869	1956812.568	3145043.226	3188070.429	2017566.996	2698988.368	2828635.317	2046167.386	1737152.144	2777375.568
5-Aminolevulinate	3456852.155	3760270.619	1138314.587	3275587.435	4280013.389	722403.4583	3354123.322	2667526.821	3243031.082	671413.1356	2078119.243
5-Methylcytosine	5792370.818	3913629.054	1245357.959	4469654.481	3942019.356	2252883.949	1670925.484	4733678.894	6609159.442	8823007.477	3863032.305
Acetylaminoadipate	584793.6483	963389.2866	560118.8592	734146.2412	1055814.532	929208.6158	818496.9958	1325698.662	1088897.235	960862.1339	1067353.494
Acetylcarnitine	939433013.9	942085746	723716345.4	731248927.6	970957363.7	704040759.2	1116733466	356390149.2	368349237.5	455943094.5	411491244.7
Acetylcholine	101925983.6	101912459.4	268890656.7	141850886.3	85546422.56	110956492.6	45325062.23	62713679.2	30780282.46	36159750.38	32722837.67
Adenosine	5287709.323	10196649.38	13460017.26	5274255.565	9306035.532	6480404.739	21618147.31	12566132.61	11367269.51	15889749.57	29111563.54
Adenosine diphosphate	44109.13536		210844.021		53122.11065	107157.1258	87859.44373			230940.8426	391870.1792
Adenosine monophosphate	112668003.4	115857058.6	174554519.8	85369309.57	137449151.9	139559090.5	162265997.5	114882648.9	136591402.6	118002241.8	159546281.2
ADP-ribose	3904247.403	3936896.11	2978513.786	2095884.207	3416522.121	2975086.531	3743474.729	4197125.522	3152020.216	3301344.385	3825287.126
Ala-Leu	3761236.484	3981276.037	2368626.866	2135549.339	5439104.64	2052216.825	2183402.571	5426966.213	3825136.439	2648925.646	3577914.325
Alanine	101477278.2	114390394.5	138076065.9	106825885.8	88981888.8	148225795.7	149478791.3	99163492.28	101140362.2	129924432.3	125833073.9
Ala-Tyr	274722.4455	259235.2932	258901.7145	87883.82775	438895.3251	141668.364	197360.9155	212090.9191	404324.3846	246190.3531	289715.2519
Allantoin	1462372.527	1813857.964	1648389.288	1852823.682	1622047.857	2605399.836	3170502.041	1065293.04	1521079.821	1900929.57	1336980.536
Aminoadipate	11047453.7	13014383.59	15209521.16	10690138.79	14894658.09	8092412.417	4881105.588	2814332.892	2528794.992	3044899.426	2248207.145
Aminocaprylate	3012922.242	2530449.566	5633081.316	3996640.524	4657739.985	9146905.704	5552921.736	6049082.841	7102969.535	5234060.545	4453146.203
Anserine	40625364.5	37179154.34	21433417.16	23600055.47	14319686.73	21137102.81	8702331.816	27134483.52	37966479.7	39879786.03	22497816.02
Arginine	128053139.8	109333524.7	69473380.1	60894527.58	104147456.4	65579302.32	90184425.9	94413370.07	139708495.2	117197395.3	92382616.69
Ascorbate	966879.5399	806656.4545	599378.079	121223.9011	598632.1378	662532.3699	1521789.87		706362.2552	1112387.294	1048807.851
Asparagine	40379564.58	37611052.94	33937165.13	37307129.1	43454654.27	31897284.59	40027270.43	39973358.31	36318526.57	26510891.37	28638840.53
Aspartate	733341755.5	713107633	748896023.7	692743360.2	762516338.5	510308824.4	601287670.5	502254930.5	491940689.5	372298458.8	405199744.1
Aspartylglycosamine	29240.2449		17569.72312	36133.96087	33965.03545	40262.11331	32251.0528		34200.43072	29116.88119	55937.27125
beta-Alanine	14409062.4	19962949.29	19640151.52	21110420.11	18157182.58	17312312.15	18200918.8	13196754.66		12469860.71	12174839.23
Carnitinamide	2542283.928	2156664.557	2207193.787	1762507.82	1264889.066	4639438.824	5116907.823	1948545.31	1649963.107	3442273.36	2255708.127
Carnitine	1002372399	893232558.5	495572600.6	810935975.2	683503260.2	687615603.3	995326944.8	1267889699	994382379	1170612111	1296406924
Carnitine (10:0)	921175.0367	917946.4129	800453.1373	912161.7241	924987.7078	426954.7761	2049269.189	2172565.761	2422496.964	3315789.89	2435285.78
Carnitine (12:0)	614227.9582	919784.6806	322537.29	456868.3226	481624.5269	206055.8554	1467274.204	1488774.505	2178694.708	2430415.54	1696133.883
Carnitine (14:0)	2101085.445	2466502.84	732327.683	1912878.377	1207260.403	654603.7319	4297320.68	4373472.911	80065.8114	6679161.486	3221806.001
Carnitine (16:0)	16789012.55	13503499.29	6440059.952	16073596.82	18406641.01	6929162.157	19795176.65	25887055.04	23985705.22	32009363.61	21710728.22
Carnitine (16:1)	1401023.74	958106.9926	38078.31601	512606.117	168741.2268	85816.8166	1409274.883	2936492.553	3831818.693	6945073.658	1490985.053
Carnitine (18:0)	5525999.76	3212934.778	2163449.677	4105407.884	7870208.098	1880962.739	5186443.193	7522469.633	5675367.486	7803015.575	7653674.462
Carnitine (18:1)	5957616.932	4850547.463	1652107.664	5459306.525	3686231.502	643379.8192	7691625.417	10216244.62	12438821.68	23109211.04	6787509.785
Carnitine (3:0)	8327832.687	11127257.45	11379770.74	16686559.77	4809405.388	47747301.1	11916842.51	17773308.58	10246142.34	12321314.59	11625915.24
Carnitine (4:0)	97432762.57	90653237.14	67408680.85	104885549.4	93896133.28	63333655.82	95143946.71	63864052.7	57732586.77	75173321.91	63355255.92
Carnitine (5:0)	11143590.68	13772133.12	5519283.568	14262229.9	8616742.665	21894298.57	25541715.87	13261429.34	8132630.684	7449318.467	14336948.98
Carnitine (6:0)	8166273.593	8152152.948	8158262.123	12586944.69	11232741.68	7147022.088	13249948.28	19332781.56	11751631.77	25750232.4	11578517.72
Carnosine	44806855.26	38537867.35	10963988.7	11131438.83	13049934.81	13714232	7575330.727	36962543.68	59323997.14	53247290.26	25587495.58
CDP-ethanolamine	1618223.213	1441775.394	1805061.285	776858.9221	1544291.079	1009939.978	1533298.109	1736909.615	1266793.095	798914.769	1032939.165
Citicoline	1716133.062	1335685.769	1573880.198	965663.0399	1720675.912	1245790.301	1670826.193	1985887.658	1618549.152	1059458.667	1296020.656
Citrulline	32638298.66	33740546.77	42892066.56	21522390.81	26687357	51717813.46	44903687.72	33516866.58	32340032.17	42240197.01	34531867.93
CMP-2-aminoethylphosphonate	259391.8466	160600.0169	374781.2453	87199.59083	521909.1774	243400.9063	373942.6436	340832.8	451045.3971	222571.8618	353666.0483
Creatine	7257231668	7745493536	6200800988	5634974515	4497648163	9240166136	7867339010	7235314681	6181465065	11726381948	8911621195
Creatinine	18060988.85	18426468.04	13118903.09	19766803.36	15178049.19	20449057.2	19157630.56	15037950.36	18037367.69	36680777.85	20451047.88
Cystine	254798.9452	130718.328	70538.28382	475559.2967	204114.969	121143.2377	236938.6663	118090.308	67734.65044	156271.4204	103555.3579
Cytidine	3236500.467	1605197.853	614449.6093	1010463.414	3083333.535	987474.8473	520897.9005	7134281.674	7689615.409	11502066.82	5719233.632
Cytidine cyclic phosphate	1208686.219	967314.3472	313188.6253	353960.9353	3183912.131	403832.9867	454006.4101	1396096.827	818985.516	748453.7559	1392190.452
Cytidine monophosphate	343901.8625	295576.9491	1099464.615	55581.79833	1730367.97	622945.387	38940.16252	792067.7818	481767.8936	296730.081	763728.8817
Cytosine	47944254.31	16245788.51	3106238.294	21006891.53	31616374.58	8821954.482	4097862.163	14269136.5	37891205.92	43030333.44	27658083.31
Deoxyadenosine monophosphate		92889.16558	903405.208	187385.6418	443599.6013	311262.0246	245980.1877	102809.8277	337294.0864	201558.8475	547180.0462
Deoxycytidine	1731499.598	780633.0441	130225.6693	846436.4092	1100184.417	320874.8248	180893.4541	786918.3017	1373102.045	1474325.164	1108708.103
Deoxyguanosine	61791.33291	109174.6381	316122.0222	55478.53119	199038.5419	84866.39474	491674.7598	329872.2119	317999.8389	291498.986	564543.6932
Deoxyguanosine monophosphate	87228202.53	89673307.89	118767387.2	68687069.4	102210813.1	98747899.37	114744254.5	87466746.84	96774429.84	83780002.77	120110776.4
Deoxyinosine	832487.0398	227243.4866	45503.20479	736703.6817	360169.4586		414313.4773	602918.6858	518869.7474	687301.383	145499.7711
Deoxyribose	1374048.709	1703412.178	1151121.085	1103489.32	1321710.367	938199.3871	1859090.288	548454.5286	361784.4893	383276.0515	560215.234
Deoxyuridine	13380082.97	11888330.59	3351121.658	20057632.75	7052852.644	5926142.88	12050812.99	5710981.122	5569398.748	8003962.928	5234219.288
Dihydrothymine	4060689.588	3717496.033	8345680.323	5053128.472	3510122.875	4548942.382	3429706.076	16152651.07	15007229.09	17319285.11	10878423.27
Dihydrouracil	2016677.03	737936.7927	900450.4656	830173.2304	972269.3515	1537780.84	1269939.76	906667.0721	1125396.449	2147213.49	1532133.254
Dihydroxyacetone phosphate	1892030.631	5345000.927	5728078.303	809565.8955	2057021.425	3676005.862	2282881.791	3475817.941	2032847.484	3303999.751	3909919.585
Diphthamide	1636493.677	1605416.596	1807983.89	1822287.808	2009398.921	1108080.101	1632243.218	589676.326	753463.2577	603827.2067	898332.5789
Ergothioneine	110860537.6	94703235.8	56123271.71	88978466	153332257.6	19894136.18	37057090.38	127885699.5	141215409	72246514.97	113276452.7
FA (20:2)	2559638.329	1757220.335	2881008.425	4483562.271	1940077.142	1151124.233	2389721.949	1565928.479	1105908.954	3248442.304	1266785.427
Fructose	59445739.53	60948732.22	42955079.89	62346892.65	33708925.54	53847844.84	58370519.4	43480227.37	30774982.76	38238716.58	24436294.07
Fructose 6-phosphate	756042.2368	2450820.847	5459674.821	753635.5092	795111.149	5373428.295	3099050.131	1106980.189	763917.1581	2336848.647	4846505.566
Fucose 1-phosphate	430512.7882	323140.0165	346092.8875	88171.63126	342729.8018	484222.7524	650409.6216	371021.4598	245367.4973	262377.0592	400421.7394
Fumarate	11772374.96	7620609.981	10558546.47	12336050.38	11456485.33	7525801.722	12038897.12	9256556.334	8609784.482	3987990.66	7461131.382
Galacturonate	311867.7312	286468.3923	340203.6657	260797.6263	388030.592	272598.4118	407855.599	829603.1074	571817.4588	438769.4387	519653.5775
Gluconate	4950865.968	4171422.251	5618663.766	2828517.291	4801150.072	3950423.77	5081356.821	5213518.032	4125555.754	4610506.929	4165512.953
Glucosamine 6-phosphate	505147.0703	376851.8438	497950.3105	133506.7606	514886.94	397921.6942	416716.1289	82576.0129	215688.0994	193310.6304	254637.0537
Glucose 6-phosphate	1388639.429	3316652.529	6441610.807	941945.7437	1073834.774	6916782.623	4110200.07	1717380.233	1092958.622	2749389.465	5736057.787
Glu-Gln	120055.7504		112509.9718	111408.094	95660.23818	137987.9012	275968.8756	874053.8583	599974.3176	394573.5591	246907.642
Glu-Pro	620462.2509	364029.688	586915.1024	340143.0565	404119.6468	507422.8601	336864.5795	745288.7377	649541.6171	374325.9144	231962.7159
Glutamate	404394004.8	375870709.4	327102666.9	299253339.4	364547476.5	242410556.7	350561382.9	804383031.8	654599850.1	552113526.6	568699993.5
Glutamine	341629131.6	345204494.7	753371667.1	480842596.4	345390488.1	411621088.7	307770871.6	1554442611	1353464342	1462164063	1036393866
glutamyllysine	95780.12196		134130.7433	92039.22345	40645.06029	154379.3152	65790.75262		19145.64072	35622.098	52039.78603
Glutamyltaurine	26588.7372		147703.2399	22695.01264		14650.42863	30660.08475		26809.22258
Glutathione	15089269.96	13600279.93	25391527.37	11945459.02	19494059.85	10576306.58	13502523.26	22726577.78	27480676.48	12041366.11	21942653.58
Glutathione disulfide	2297450.616	2518571.145	3373122.934	2382328.101	3417692.758	1998480.128	3328669.027	4158365.912	4177281.992	2653927.702	3839056.829
Glycerol 3-phosphate	18011266.48	14222039.65	11606803.4	12060900.43	14612223.96	13104558.16	14594083.58	22172179.53	17007583.64	19881078.04	17287331.45
Glycerol cyclic phosphate	570826.5603	784865.3816	772760.68	702928.2175	868861.1957	489108.1019	614655.6633	470342.8822	487159.1512	384965.7103	160625.0684
Glycerophosphocholine	313583934.3	316132672	653176434.9	244765597.6	518937584.6	591588699.3	452990387.2	149507552	208003429.2	141650755.5	227789797.6
Glycerophosphoethanolamine	21840916.7	22985069.42	46248286.07	19926254.65	33743707.2	38434284.03	32642222.13	7069691.982	9530712.457	8831311.895	11869532.46
Glycerophosphoglycerol	5761783.165	5544540.236	6758586.047	3498284.369	5871357.347	8379274.138	6015741.307	4095129.591	3939201.996	4745804.033	5416169.794
Glycerophosphoinositol	4665200.442	3090056.314	2274751.834	2520087.123	3359144.552	2517362.662	2342571.419	2905243.559	2139543.664	1792465.945	1495018.777
Gly-Leu_RT5.2	638787.6683	661570.2904	1020805.29	372564.126	1504977.371	441471.3915	495288.0348	827594.4028	868508.6689	612600.4514	1164067.045
Guanidinoacetate	118868026.9	100907941.5	73671312.2	77182883.81	116478289.4	61261401.7	97885342.01	62105325.01	60372447.81	60534331.41	57340229.24
Guanosine monophosphate	12458085.32	11593739.84	13505943.54	8296988.778	13732026.8	9087900.897	12427686.04	14502071.82	14326802.14	11094709.17	13963282.84
Hexarates	313648.6988	245554.6296	340264.5039	260845.5614	388098.3775	272643.0138	407921.0308	829767.4975	571903.2929	438846.1829	519702.9165
Hippurate	637162.3649	992886.3118	2193124.155	2859047.731	1782218.668			932565.4797	737766.8217
Histidine	228906158.5	214197521.9	272005132.3	311869104.3	198903310.5	182109250.4	272892972.5	258167581.4	211529791.9	201460448.2	142881554.6
Homoarginine	1015021.658	1486495.24	1046582.7	1084409.729	652671.8848	1007488.602	1293355.426	1251383.455	809158.0078	775216.0236	1346897.92
Hydroxycitrate	1997396.833	1366237.089	1771350.741	899343.0559	1627747.784	1791167.865	2825188.255	1657722.696	2636163.637	1952195.026	2040466.642
Hydroxyphenyllactate	378160.6383	435943.8298	1520344.697	899436.2424	159824.7831	1728717.205	540438.7029	241598.4506	168656.6168	192458.2361	237640.3143
Hypotaurine	1044838.93	1086129.251	5192073.849	901997.4258	1290368.523	2132094.234	2625507.534	6968329.088	1907485.127	1171339.273	1395819.131
Hypoxanthine	1032382643	767056632.5	209102658.6	835046437.7	719345416.6	203855815.2	600146105.5	924752189.1	672950006.3	851090193.9	431804085.5
IMP	9860095.694	18679876.75	16494377.2	6007811.911	9417601.358	14823884.3	9627180.134	12573670.22	12943711.52	26750167.21	16405076.18
Indole-3-acrylate	10343710.58	9337687.579	6183054.209	13006046.62	6618732.11	8188007.379	12040078.11	7011081.151	10243267.84	13452114.46	6186091.136
Indoxyl sulfate	3817864.565	5767675.766	18782566.97	27993296.44	4752065.412	21400274.66	17680642.06	5926991.955	5068229.272	10880966.36	7189656.339
Inosine	2162039.735	1661950.647	134087.5893	482113.1475	1420210.342		1581759.677	2715861.651	1380751.231	2930217.358	1329892.458
Inosine monophosphate	21579754.37	42550594.08	31562831.04	15129039.04	20178568.26	31140290.38	21586041.52	28387498.98	26724924.84	50429705.48	35578349.56
Isoleucine	8531429.078	6295067.981	7539465.098	5793871.034	5303701.535	12101490.39	7561658.709	2783037.878	4698327.191	11063370.62	11596646.51
L-Fucose	837254.6359	1089324.476	427048.1318	911967.5695	627176.3149	792295.3484	1494150.631	830129.0109	612962.6659	1024278.891	677394.5621
Lactate	2196076990	2336003002	1738314160	2477516087	1620942748	1742966271	2112858496	2367609345	2087399150	2507231210	1657730039
Leucine	290552899.7	275235086.6	193263334.3	374170757.8	246481532.3	190108419.7	318605913.5	251973122.8	302289702.5	317468431.8	175138878.1
Leu-Leu	6358687.416	6936899.939	12569646.69	5965637.311	17325582.21	5655989.453	6899301.664	9509162.929	11384282.12	6917645.818	9947954.52
Lysine	37601819.3	39346212.13	62952546.98	37266049.77	31397844.67	61558758.6	19991145.92	17294872.59	22725748.82	27770645.59	20297473.06
Lyso-PC (22:4)				184918.4203		115338.1009	162457.6561		91652.60245	162920.9485
Lyso-PE (16:0)	5080828.467	3991970.786	3074681.398	5937102.995	6540491.003	2460699.206	5536880.004	2692280.424	3539234.234	3176318.296	2862535.274
Lyso-PE (18:1)	2357117.239	2624020.397	2388874.567	3799461.378	3267851.29	1455263.228	3456870.37	1396653.9	2579087.651	2923603.258	1571343.065
Lyso-PE (20:4)	4542826.147	1802245.746	1571246.974	3126792.958	4549438.43	1708940.373	3175287.331	1322281.056	2739477.612	2222452.803	902179.3887
Malate	209178477.1	245074613.5	248747485.8	182365280.6	170655751.9	192179349.1	215892916.7	337707584.1	224176073.8	245744663.3	226363807.5
Methionine	26227637.94	29259207.2	38985434.66	43563449.82	28194669.86	36417730.03	35726443.73	14914540.34	15751595.31	19280884.62	18742957.65
Methyl 4-aminobutyrate	5423385242	4695945130	3414458133	7539462557	4460031069	4421698258	3997837500	6305094223	3712879805	4027786624	4236776324
Methylguanine	194544.9855	328372.9393	508214.1138	487286.7695	465187.9224	313601.2591	436877.0024	436443.106	509962.2473	626363.9728	486778.5986
N,N,N-Trimethyllysine	16201439.84	11692229.57	17217243.79	12282726.6	13957344.95	18540024.17	14058819.75	6826640.214	8206356.917	9264784.794	7892863.813
N,N-Dimethylarginine	18312321.46	13216337.65	12183854.67	14996494.34	13064068.52	13371837.91	20642452.52	11900845.28	14940680.6	16214957.14	11532496.45
N,N-Dimethyllysine	7428790.552	4460694.927	6312720.226	6862003.645	6678319.021	7244446.266	6184737.233	3766174.636	5363261.497	5149262.688	4489075.689
N6-(delta2-Isopentenyl)-adenine	857515333.3	919138833.4	627324631.4	511331529.3	947232001.9	619053468.1	908645862.7	275487415.5	101562524.7	402026736.2	298429599.9
N-Acetylalanine	1775669.706	3142160.353	1852539.354	2380192.031	1863990.983	1187564.025	1760273.851	872733.2581	1428372.207	1447142.065	1721836.186
N-Acetylaspartate	53562089.39	53140215	16306825.81	18670944.57	41032679.98	27501114.39	27923327.22	60831739.22	41982400.61	35123347.51	44184904.49
N-Acetylcysteine			23498.08899			17428.40136	19714.44054		16774.93317	19745.25802
N-Acetylhexosamine phosphate	492588.746	416552.321	473004.2111	195047.2194	586999.4142	469131.388	602765.0411	1085402.977	725151.7125	737674.4144	634209.5733
N-Acetylhexosamine sulfate	3643731.839	4295653.922	1102845.722	666243.2014	5091927.517	776383.2795	4107865.062	6393311.62	7037364.292	6839212.014	8754715.909
N-Acetylmethionine	1731246.914	1918039.25	3296187.493	2065756.604	2195582.741	1776913.286	2184326.197	1344797.374	1758009.741	1660592.285	1856452.788
N-Acetylornithine			76723.05381	81080.07382		203466.7685	203674.2063			76705.00681	28872.10343
N-Acetylserine	11554200.68	9033838.45	7366066.042	7374159.86	10808026.79	8143857.884	8391381.888	9839427.201	9514844.927	9565139.555	9412521.155
N-Formylmethionine		54087.07519	187179.8776	26875.73447	22369.73063	56589.88597	196672.6804	26546.48123	26793.45857	78197.22001	30713.85911
Nicotinamide	1277521643	1381749001	1226944030	1319505014	1331554356	1019489080	1315312392	1177206888	1215451546	1429925477	1316856264
Ornithine	11373933.68	14170922.82	13707086.57	12784892.43	11893742.85	14520690.17	22517304.71	12385019.31	9767474.518	8162740.661	8888111.641
Orotate	895070.6478	1734539.158	2318067.482	4240568.568	1180347.436	1097982.062	1490044.722	2117345.744	1708051.4	1917663.976	1291388.085
Orotidine	2459190.704	2094830.179	2847446.151	1725796.402	2956530.294	1729750.796	2374457.644	2840929.75	3520228.038	3180563.686	3415043.057
Oxohexanoic acid	13402795.26	27640030.69	10049952.1	15320831.73	12167219.57	11397506.31	13545234.59	18048766.11	11659305.12	29019117.26	14776084.29
Pantothenate	626370.136	506918.8945	1706479.421	764166.8962	308737.0866	1975868.918	2633120.997	910714.9344	486164.7116	2102306.792	1869500.82
PC (32:0)	629708166.9	604937266.1	594344955.6	643455580.3	888049865.6	470785682.7	708721932.2	487704208.7	585041179.9	318810227.7	498802639.9
PC (32:1)	114258224.5	131336965	82699506.92	88048510.18	173012718.1	61207909.35	143461517.7	101543013.4	95537883.18	71847188.89	84141627.92
PC (32:2)	11536805.13	12865686.91	20924233.25	19788777.65	18746747.2	8914098.17	14416258.38	9280611.404	6736089.757	4580430.638	5711120.986
PC (34:1)	371591760.9	404095354.1	425976176.1	470229437.6	583376214.1	369060959.1	551393734.6	459951753.8	528903359.7	367657822.1	469489933.6
PC (34:2)	511834588.5	509540906.2	938945275.5	1298718514	548017938.8	756607252.4	705326013.6	378142663	395863807	276688240	332186475.3
PC (36:1)	22607934.64	21817823.58	7370178.603	10654453.43	27734016.64	17534000.13	22931878.81	38886068.61	42015965.51	39848503.29	35764825.19
PC (36:2)	144121245.1	152701934	183948731.6	282469258.4	156460074.1	186459622.9	216783068.9	174892568	172408551.6	180969716.6	180522425.1
PC (36:4)	394047148.3	382071921.8	350388438.5	446588393.8	464085057.4	349254754.2	450554570.1	305176354.6	343281050.7	254239272.3	361482916.6
PC (36:5)	29358633.42	29548428.27	37553029.21	49644399.09	32011165.94	24514716.65	29974985.57	24123808.37	21187664.99	15056689.92	17080623.19
PC (38:4)	131197971.9	144580408.9	92927164.09	136909206.6	171179652.8	100544531.9	162396662.5	153061965.5	167499214.7	186913736	221982649.8
PC (38:5)	80827513.22	84224939.33	54251831.76	69084922.06	95805650.04	49681914.08	96109560.56	93800561.01	91303451.68	75168099.74	87416005.82
PC (40:4)	5149437.564	4803442.168	3966966.319	4913453.567	5519591.654	4009278.585	5239064.075	8187546.694	6591395.009	5599674.17	7946193.291
PC (40:5)	10078529.46	10331892.31	6819888.142	8203176.713	11714995.82	6022479.863	10948423.88	15317170.48	13978518.95	8691495.333	11214896.8
PC (40:6)	21303674.75	19351760.94	18120774.67	24502087.45	18550872.21	16725903.5	22222510	16288062.35	21356348.18	23653286.07	26810722.61
PC (40:8)	8877260.926	8624720.38	6045990.793	9162233.32	8337810.48	5803729.902	6762524.042	6239802.753	6858957.908	5563006.023	6833045.92
P-DMEA	1944508.625	1885673.882	1400122.747	1355680.767	1869008.167		2516886.058	3214286.818	2703530.185	1868871.155	2962093.219
PE (34:1)	12723321.93	15301195.99	12122172.01	11027884.94	17013001.68	7683019.428	16957130.79	11822422.19	10750373.63	8095964.404	9849987.176
PE (34:2)	10962548.29	14582400.92	27018150.01	20499040.93	16801229.44	14043402.62	18223662.98	8618074.179	5698136.691	4703476.849	6964912.618
PE (36:1)	11421640.46	13067610.46	13525723.12	13302878.56	17874679.8	9624890.783	12644908.77	11196103.38	10108049.01	6770230.053	9267911.28
PE (36:2)	19102748.33	21537035.59	24623376.91	31694067.82	19647628.91	18842883.23	24333471.05	20306053.83	16072920.77	13429295.72	19446790.97
PE (36:3)	12922062.78	13988661.87	24567713.66	23285077.96	17143874.34	13523918	20868816.67	9802139.258	6276843.334	5910530.31	8177637.756
PE (38:1)	3826440.868	3935969.721	5766767.952	5463972.532	6486716.888	6253574.589	4274840.97	3979942.63	4121934.881	2342287.23	3303434.106
PE (38:4)	75947324.49	74559892.02	59204673.44	80729633.06	95802801.65	58623870.91	88279898.35	80779293.27	69258994.06	68690790.92	88499839.88
PE (38:5)	41202729.93	42033836.55	50126005.7	46589645.06	63156685.12	34589761.93	58836864.39	34911092	30377210.93	30009193.89	33209526.42
PE (38:6)	15858872.46	15108744.87	22567374.07	22428639.45	18555696.85	14548757.84	18391917.2	13419687.25	12356087.9	10516894.41	15735022.02
PE (40:5)	10001486.08	10762589.11	6003179.646	6713287.314	9445481.49	5013262.887	8287368.636	13203435.23	11169159.28	7447335.115	10360469.45
PE (40:7)	9374975.379	10400430.66	10887630.01	12408781.43	9839745.276	6847867.832	8980804.801	10256312.15	9675797.681	8320133.094	10738171.99
Pentitols	2280783.008	2732694.686	986035.395	3355055.442	1627076.682	838007.4467	1312584.901	3476311.193	1692772.655	2053797.255	1534646.138
Phenylalanine	122667083.7	120446504.9	104724712.8	179926664.3	102686581	117745838.2	145108117.1	123755591.8	116108831.2	125376841.4	84978024.92
Phosphocreatine		33247.57488				155799.84	288958.7825			244246.5706	241565.1634
Phosphoenolpyruvate	171496.7845	224843.5763	215560.9931			295497.8847	115377.096	299440.0648	119558.9362	269354.2278	189225.1414
Phosphoethanolamine	50667279.34	42949148.13	44567316.73	24878904.86	55404004.17	45599720.36	53600444.42	38535238.74	39319594.15	29591972.68	43230524.26
Phosphorylcholine	30371490.77	29054089.9	39795608.6	24443713.25	31837788.25	48831595.15	44408226.77	53362185.96	54575289	35737782.91	68481054.95
PI (32:0)	3139322.752	3161491.35	4941023.317	4479765.753	5243359.484	3476749.495	4834286.906	2145171.819	2814716.699	2186918.77	2877459.691
Pipecolate	4559440.294	5684207.391	2894373.895	3753405.483	3896151.605	2853053.209	1223955.696	3301323.25	2795437.469	1867855.298	1665599.565
Proline	184887078.4	227375368.3	346637641.8	336594840.7	216707774.5	335457557.5	303124589.4	128111652.4	116343720.8	100618412.3	107862721
propionylcholine	179877578.8	125333856.2	66793926.4	71474507.85	144048145.6	284515560.8	586805755	135604122.5	171061566.8	377705566.9	330467061.5
PS (34:2)	3947206.943	3641804.987	10241708.54	6680761.964	5025450.057	5019051.985	5585025.598	2163911.331	1261753.012	933247.7258	2087471.663
PS (36:1)	6976797.747	9525851.26	2759103.814	4510468.932	7145538.561	4222714.025	7308076.566	17569100.59	10325706.83	8606372.929	12750307.35
PS (36:4)	17610120.01	15865425.43	20177867.02	21007651.71	23580351.73	14616133.95	21620354.46	8374423.501	11085793.17	7832495.349	10755132.54
PS (38:5)	7110073.348	5692895.523	9196148.516	7725240.897	10556861.91	5905383.052	7390393.088	4365433.832	6456958.077	4360719.584	5558307.461
PS (38:6)	5702845.278	4944349.874	8521448.979	10086501.93	5618355.68	7121272.538	7479952.529	3181524.91	4061213.049	3298530.147	4352904.258
PS (40:5)	6402515.139	6563092.785	4689175.819	5884606.042	8615339.293	5481957.881	8206364.999	10314066.63	9040227.731	5574941.311	7281202.794
PS (40:6)	15885864.31	14660660.41	11892741.9	19284457.53	17528319.23	13196574.07	15607184.87	15906210.18	17798481.9	17568267.09	24523931.22
PS (40:7)	3411482.769	1708012.682	4586794.626	4838984.868	3280713.827	2978944.456	3464994.575	2645597.955	3835657.258	3443498.291	3352970.775
Psicose	1138535.665	1081615.888	2054498.319	1837007.513	858800.3869	1503818.484	1945931.969	1144854.608	1922582.402	2956095.231	1172447.819
Pyridoxal	632802.3465	812444.038	374260.1355	853243.4525	184524.1299	493846.0087	668200.4199	724661.7876	503796.4642	1017982.75	444960.0024
Pyridoxine	2307532.961	2131622.891	1248342.6	2712026.095	1994613.878	1484338.488	2220269.937	2496412.852	1801997.34	1645273.205	1745874.759
Pyrrole 2-carboxylate	5256699.847	3802504.739	1966741.712	6560828.089	3854262.252	1876602.206	3088769.825	3013117.11	3562911.356	5469428.155	3003271.515
Pyruvate	10550739.48	12531427.99	4019482.553	11900371.98	11157715.03	8645701.669	13210032.26	10886496.5	8164721.949	22464580.83	11720183.42
Ribulose/Ribose/Xylulose 5-phosphate_RT8.7	6739987.149	6719720.462	3826378.87	2764926.917	6267953.438	3649751.88	7123175.445	10961963.98	8273764.664	8350819.273	7087429.09
S-Adenosylhomocysteine	136165.3242	68138.90554	306788.7765	186156.604	152345.4561	259464.0603	180920.0139	193789.4769	157452.9465	272936.263	128467.301
S-Adenosylmethionine	10158735.95	9731722.742	13494614.1	7405969.059	12109504.16	7944649.49	12416103.83	7728746.127	8570102.312	6648644.51	8008062.865
Sedoheptulose 7-phosphate	117080.8242	117749.6727	253257.155		63502.38448	269259.2595	168254.2872	42758.0389		26311.4703	96642.10396
Ser-Arg	900852.2641	719995.6218	1498075.612	332646.0547	1907945.821	800571.9754	749109.159	1413666.013	947353.574	872899.1832	1325485.608
Serine	45225674.66	40975296.52	42160748.9	35741741.56	39487325.65	37197658.52	70348476.15	43154464.72	34173177.24	30973269.8	36102080.56
SM (d18:1/14:0)	457501.845	549721.8228	1063174.923	984469.1305	1916950.096	470679.3381	1638241.796	65032.40058	161934.3108	516892.4675	1009265.7
SM (d18:1/16:0)	208730064.6	238323827	157564906.2	206784107.1	294068874.2	160360672	217683343.3	255569569.5	198570437.5	139879768.7	260364036.2
SM (d18:1/18:0)	49847928.65	55121455.66	63601992.42	67779032.75	64834362.02	50814533.26	50714494.98	23193474.67	15969826.46	12085595.39	19571930
SM (d18:1/18:1)	6818903.345	6245581.251	13630374.44	13261626.47	13233685.56	8927696.848	8365862.797	506835.9596	1328019.85	1438192.266	2515838.729
S-Methylthioadenosine	658850.7836	766426.689	694485.6658	229797.8672	800996.065	681362.3535		757363.6215	541867.273	423753.4349	723642.7621
Stachydrine	36387675.27	23399777.09	24261990.4	17177329.22	22824561.96	55258861.66	45370194.6	60264583.93	38035731.32	42664358.81	36992772.32
Taurine	1946622172	1941570294	1521896937	1688185273	1719478083	1684466865	1937571477	2031747193	1945194942	2183169256	2021814918
Taurocyamine	478046.6248	390650.5054	75636.21077	107014.8094	284091.6071	216785.0837	152946.0594	568098.4555	517376.8493	1075125.581	1263418.815
Thioproline	1239629.434	1345702.573	769560.6587	634061.4483	2035896.093	367912.7183	659100.8566	457935.0906	570942.3293	859904.0963	585591.8142
Thr-Arg	273929.69	145007.2287	714183.9881	35531.74759	617936.199	203418.4544	131844.8343	381884.5859	418560.307	198254.0697	453290.2534
Threonine	27163724.58	31848652.47	41400076.2	31805656.53	30574629.32	26309421.95	25187095.01	15631055.75	24003610.07	15797366.01	22766763.88
Thymidine monophosphate	2929010.187	2411348.768	3131461.381	1636795.014	3482408.231	1812426.815	3207325.967	4636580.395	7099906.416	3736557.46	4478781.891
Thymine	74364624.11	51528452.96	14264158.64	81605389.2	55626710.7	28130549.87	49367699.5	37318167.09	60230606.66	81532402.74	41365535.17
4-Hydroxyproline	5457217.686	4681544.471	1487994.864	5666683.584	4560315.478	2428858.479	3251556.777	2647704.205	3139503.106	2160301.811	2987854.793
Aconitate	5611947.574	6829972.647	3789307.914	5036539.831	3233929.193	4302636.474	5519010.605	9849647.749	5568548.586	9235892.285	4993094.222
Trigonelline	1568189.405	1109482.441	534804.6739	929896.8118	601644.3576	897356.2174	465712.8786	1103363.62	902203.2173	1178725.811	893886.6776
Tryptophan	10192201.75	8581997.652	5761094.566	12270044.64	6547940.539	6948677.51	10920869.59	7451619.032	8817006.645	12418797.96	5605443.354
Tyr-Arg			111069.0464		81454.28153	18593.72143	16082.85672	55963.49235	99121.71196	12840.1302	37897.32305
Tyrosine	28397353.92	25290678.76	54819780.6	41320700.84	19438076.46	57038695.6	31286619.24	25808232.54	20916224.97	20099750.04	14338780.14
UDP-glucose	1675190.535	1220985.451	1356911.906	685429.4159	1289385.419	1227231.448	1709416.229	3011652.468	2214348.234	1711437	2338141.075
UDP-N-acetylglucosamine	2736957.196	2602285.194	2500776.091	1818351.043	3034567.943	2307599.013	3290635.311	5359499.718	3941095.537	3028817.222	3766339.291
Uracil	1029750384	1338200897	459538592.8	1563437333	854846716.3	484014789	1136591367	852751058.5	771797255.1	1123478797	592971484.5
Urate	285779806.5	359980604.8	203368991.3	421821152	271982524	275402700.1	338624058.8	497649220	445562218	408670713.1	348273745.9
Uridine	83264159.6	88200329.5	35511830.68	110936975	68478052.55	32059369.54	74470496.75	85016873.62	79062666.36	88151897.44	56700857.68
Uridine diphosphate	122080.1088	214779.0517	510168.0011	24097.45937	202788.0293	745947.9084	641881.4409	276871.5843	285660.7256	120421.4497	487801.4523
Uridine monophosphate	5888411.713	5593407.098	12964228.5	3133332.624	6786482.302	8379145.513	10262096.11	8286838.459	6893010.215	6934211.26	10748505.62
Valine	27657273.2	27806192.39	17438546.54	34227948.45	23245343.81	22118289.28	33254282.58	27002395.11	26381002.94	35224188.95	20673833.28
Val-Phe	1795727.55	2464067.025	5209887.072	1554281.094	8996858.489	1970543.336	1828610.547	3814723.624	3484313.875	2806173.67	8283049.14
Xanthine	270756384.7	249750687.7	84350822.2	348206211.1	192347715.5	87467693.26	164083567.4	309989179	226541517.3	271795764.3	130584140.7
Xanthosine	322936.5645	199216.958	97864.1225	559854.2221	294925.2818	65261.34579	157451.7092	583863.994	636973.3744	697915.9676	266192.2088
Leu-Gly	251043.8315	377127.6172	809339.8045	293062.6498	1255697.668	468198.6524	414583.9565	473360.2559	474351.764	422708.0036	1006461.436
Ribitol	1235620.455	1288777.022	789339.4436	1439735.883	988052.397	983986.1313	1072040.876	1111104.345	822340.7193	935542.4904	696097.0083
Ribulose/Ribose/Xylulose 5-phosphate_RT8.9	2816697.761	2426081.846	5171793.654	1566893.328	2192421.884	2890342.406	3213276.343	2636562.508	3535250.004	3738106.415	3983976.245
